# Overactive STAT3 drives accumulation of disease-associated CD21^low^ B cells

**DOI:** 10.1101/2021.12.20.473595

**Authors:** Etienne Masle-Farquhar, Timothy Peters, Katherine JL Jackson, Mandeep Singh, Cindy S Ma, Daniel Suan, Gulbu Uzel, Ignatius Chua, Jennifer W Leiding, Kaarina Heiskanen, Kahn Preece, Leena Kainulainen, Michael O’Sullivan, Megan A Cooper, Mikko RJ Seppänen, Satu Mustjoki, Shannon Brothers, Tiphanie P Vogel, Robert Brink, Stuart G Tangye, Joanne H Reed, Christopher C Goodnow

**Author notes:** Senior author (Joanne H Reed, Christopher C Goodnow). These authors contributed equally (Joanne H Reed, Christopher C Goodnow). Lead contact: Christopher C. Goodnow.

## Abstract

Dysregulated STAT3 signalling is correlated with antibody-mediated autoimmunity and B-cell neoplasia, but its effect on B cells is underexplored. Here we address this in children with STAT3 gain-of-function (GOF) syndrome and in mice with STAT3^T716M^, the most common STAT3 GOF syndrome human mutation, or STAT3^K658N^, a dimerization interface mutation responsible for STAT3 GOF syndrome in two children. The main B cell consequence of overactive STAT3 was accumulation of CD19^high^ CD21^low^ atypical memory B cells in humans and of CD21^low^ CD23^low^ B cells in mice resembling age-associated B cells expressing T-bet, CD11c and plasma cell differentiation genes. Overactive STAT3 within B cells increased expression of many genes in the B cell receptor and T cell help pathways, increased the tolerogenic receptor CD22, but opposed B cell tolerance checkpoints and increased formation of T-bet+ B cells upon BCR and CD40 stimulation. These results reveal overactive STAT3 as a central driver of a key class of disease-associated B-lymphocytes in humans and mice.
