## Supplemental Table 2 for "Overactive STAT3 drives accumulation of disease-associated CD21^low^ B cells"

### Sheet: GSE81650_KNODE_UP_IN_ABC_VS_FO_
Supp Table 2a: Gene set enrichment analysis in CD21low CD23low relative to follicular B cell differentially expressed genes, for genes up-regulated in B220+ CD93- CD43- CD21- CD23- cells relative to follicular B cells (GSE81650)
NAME	PROBE	GENE SYMBOL	GENE_TITLE	RANK IN GENE LIST	RANK METRIC SCORE	RUNNING ES	CORE ENRICHMENT
row_0	Adora2a	null	null	0	54.9641	0.012038	Yes
row_1	Spn	null	null	1	50.6314	0.0231271	Yes
row_2	Ap1s2	null	null	6	43.7712	0.0325049	Yes
row_3	Itgax	null	null	12	41.5642	0.0413472	Yes
row_4	Tmem131	null	null	13	41.1188	0.0503528	Yes
row_5	Stx3	null	null	16	40.8859	0.0592031	Yes
row_6	Ptpn1	null	null	17	40.816	0.0681425	Yes
row_7	Itgam	null	null	19	40.2481	0.0769052	Yes
row_8	Tmem106a	null	null	20	39.6637	0.0855922	Yes
row_9	Tbx21	null	null	21	39.5055	0.0942446	Yes
row_10	Cln8	null	null	22	39.4844	0.102892	Yes
row_11	Itgb1	null	null	25	38.5648	0.111234	Yes
row_12	Pepd	null	null	28	37.6999	0.119387	Yes
row_13	Ahnak	null	null	29	37.6773	0.127639	Yes
row_14	Srgap3	null	null	32	37.4086	0.135727	Yes
row_15	Itgb2	null	null	35	36.9359	0.143712	Yes
row_16	Gng12	null	null	38	36.4178	0.151584	Yes
row_17	S1pr5	null	null	39	36.2501	0.159523	Yes
row_18	Zeb2	null	null	42	35.5866	0.167213	Yes
row_19	Ms4a6c	null	null	43	35.328	0.174951	Yes
row_20	Cd44	null	null	50	34.4474	0.182182	Yes
row_21	Itga2	null	null	52	34.0479	0.189587	Yes
row_22	As3mt	null	null	54	33.786	0.196934	Yes
row_23	Itm2c	null	null	56	33.6542	0.204253	Yes
row_24	Capn2	null	null	60	33.349	0.2114	Yes
row_25	Lgals1	null	null	64	32.7732	0.218421	Yes
row_26	Adssl1	null	null	68	32.4992	0.225383	Yes
row_27	Ly96	null	null	71	32.1086	0.232311	Yes
row_28	Phactr2	null	null	77	31.6977	0.238992	Yes
row_29	Fuca2	null	null	82	31.2894	0.245636	Yes
row_30	Cfap126	null	null	84	31.113	0.252398	Yes
row_31	Adgre1	null	null	89	30.7344	0.258921	Yes
row_32	App	null	null	90	30.7163	0.265648	Yes
row_33	Stom	null	null	93	30.2954	0.272179	Yes
row_34	Tubb2b	null	null	103	29.4114	0.278151	Yes
row_35	Bhlhe41	null	null	112	29.0646	0.284099	Yes
row_36	Sox5	null	null	113	28.9867	0.290447	Yes
row_37	Slpi	null	null	114	28.8509	0.296766	Yes
row_38	Sla	null	null	122	28.03	0.30254	Yes
row_39	Plscr1	null	null	123	28.0084	0.308674	Yes
row_40	Myo1f	null	null	127	27.8804	0.314624	Yes
row_41	Pdlim1	null	null	134	27.3022	0.32029	Yes
row_42	Sh2d1b1	null	null	141	26.9514	0.32588	Yes
row_43	Sspn	null	null	150	26.5537	0.331278	Yes
row_44	Grk5	null	null	153	26.4785	0.336973	Yes
row_45	Ubash3b	null	null	171	25.9212	0.341763	Yes
row_46	Mfhas1	null	null	172	25.9042	0.347436	Yes
row_47	Rcn3	null	null	173	25.8957	0.353108	Yes
row_48	Clip2	null	null	177	25.6571	0.35857	Yes
row_49	Sp140	null	null	200	24.9873	0.362895	Yes
row_50	Naip2	null	null	201	24.9604	0.368361	Yes
row_51	Trabd2b	null	null	206	24.8476	0.373595	Yes
row_52	Atf6	null	null	211	24.6129	0.378777	Yes
row_53	Zbtb32	null	null	217	24.4277	0.383866	Yes
row_54	Gas7	null	null	220	24.3468	0.389094	Yes
row_55	Ptpn22	null	null	223	24.2341	0.394297	Yes
row_56	Phf11a	null	null	239	23.8292	0.398733	Yes
row_57	Smim24	null	null	242	23.7251	0.403825	Yes
row_58	Ipcef1	null	null	247	23.6517	0.408796	Yes
row_59	Snx18	null	null	266	23.2505	0.412949	Yes
row_60	Naip5	null	null	271	23.1293	0.417806	Yes
row_61	Prkca	null	null	272	23.1193	0.422869	Yes
row_62	Map7d1	null	null	274	23.0842	0.427873	Yes
row_63	Atrnl1	null	null	301	22.5561	0.431456	Yes
row_64	Cd72	null	null	315	22.3273	0.435668	Yes
row_65	Hmgn3	null	null	323	22.1902	0.440162	Yes
row_66	Ak8	null	null	331	22.0555	0.444627	Yes
row_67	Rilpl2	null	null	340	21.8861	0.449003	Yes
row_68	Zdhhc9	null	null	359	21.5455	0.452783	Yes
row_69	Gns	null	null	360	21.54	0.4575	Yes
row_70	Dusp10	null	null	362	21.5312	0.462164	Yes
row_71	Fam92a	null	null	367	21.4906	0.466662	Yes
row_72	Art3	null	null	368	21.4635	0.471363	Yes
row_73	Cers6	null	null	388	21.2457	0.475024	Yes
row_74	Rbm47	null	null	413	20.8475	0.478337	Yes
row_75	Tnfaip8	null	null	414	20.8428	0.482902	Yes
row_76	Rgs3	null	null	418	20.8029	0.487302	Yes
row_77	Chst7	null	null	428	20.6095	0.491346	Yes
row_78	Prf1	null	null	429	20.6023	0.495858	Yes
row_79	Syt11	null	null	432	20.5742	0.50026	Yes
row_80	Cdc42bpb	null	null	435	20.5467	0.504656	Yes
row_81	Ackr2	null	null	465	20.0566	0.507535	Yes
row_82	Kif1b	null	null	522	19.2861	0.508836	Yes
row_83	Racgap1	null	null	532	19.168	0.512564	Yes
row_84	Pon3	null	null	534	19.1384	0.516704	Yes
row_85	Tram2	null	null	540	19.0339	0.520611	Yes
row_86	Pla2g7	null	null	560	18.8222	0.523742	Yes
row_87	Fut8	null	null	600	18.4134	0.525739	Yes
row_88	Syne1	null	null	606	18.3301	0.529493	Yes
row_89	Bag3	null	null	610	18.283	0.533341	Yes
row_90	Sord	null	null	622	18.1362	0.536739	Yes
row_91	Stx11	null	null	646	17.8948	0.539458	Yes
row_92	Tubb2a	null	null	649	17.8497	0.543263	Yes
row_93	Zeb2os	null	null	656	17.7829	0.546844	Yes
row_94	Dtx3	null	null	743	16.9975	0.546078	Yes
row_95	Cyfip1	null	null	770	16.819	0.548405	Yes
row_96	Chn2	null	null	775	16.7777	0.551871	Yes
row_97	Spaca9	null	null	781	16.7272	0.555273	Yes
row_98	Akr1e1	null	null	802	16.5884	0.557863	Yes
row_99	Slc43a1	null	null	809	16.5514	0.561174	Yes
row_100	Lilrb4a	null	null	813	16.5384	0.56464	Yes
row_101	Cdk14	null	null	837	16.32	0.567014	Yes
row_102	Spry2	null	null	840	16.2895	0.570477	Yes
row_103	Slc25a19	null	null	850	16.2523	0.573567	Yes
row_104	Nostrin	null	null	893	16.024	0.574885	Yes
row_105	Tlr9	null	null	895	16.0186	0.578341	Yes
row_106	A530032D15Rik	null	null	901	15.9931	0.581582	Yes
row_107	Meis3	null	null	917	15.8428	0.584269	Yes
row_108	Aldh3b1	null	null	922	15.7728	0.587515	Yes
row_109	Ttll12	null	null	942	15.5843	0.589937	Yes
row_110	Cd9	null	null	953	15.4774	0.592804	Yes
row_111	Timd2	null	null	964	15.3383	0.595642	Yes
row_112	Cdc14b	null	null	980	15.2008	0.598188	Yes
row_113	Fmn1	null	null	981	15.1974	0.601517	Yes
row_114	Vps26b	null	null	988	15.17	0.604526	Yes
row_115	Slc29a3	null	null	998	15.1393	0.607372	Yes
row_116	Tjp2	null	null	1031	14.9074	0.608967	Yes
row_117	Zbtb38	null	null	1039	14.8702	0.611858	Yes
row_118	Fas	null	null	1073	14.6598	0.613347	Yes
row_119	Pitpnc1	null	null	1098	14.5368	0.615278	Yes
row_120	Nt5e	null	null	1123	14.4274	0.617185	Yes
row_121	Mgat5	null	null	1139	14.37	0.619549	Yes
row_122	Dkkl1	null	null	1145	14.341	0.622429	Yes
row_123	Hck	null	null	1147	14.3086	0.625511	Yes
row_124	Psap	null	null	1173	14.1799	0.627312	Yes
row_125	Prkar2a	null	null	1179	14.1463	0.630149	Yes
row_126	Traf1	null	null	1188	14.1259	0.632825	Yes
row_127	Tnfrsf8	null	null	1200	14.0617	0.635331	Yes
row_128	Crybg3	null	null	1222	13.9563	0.637292	Yes
row_129	Tmem159	null	null	1248	13.8045	0.63901	Yes
row_130	Pld4	null	null	1253	13.7765	0.641819	Yes
row_131	S1pr3	null	null	1258	13.7689	0.644626	Yes
row_132	Anxa2	null	null	1266	13.7318	0.647268	Yes
row_133	Cd80	null	null	1276	13.6844	0.649795	Yes
row_134	Ahnak2	null	null	1294	13.5987	0.651886	Yes
row_135	Slc43a3	null	null	1313	13.5167	0.653907	Yes
row_136	Daam1	null	null	1317	13.5105	0.656709	Yes
row_137	Akap5	null	null	1321	13.4883	0.659507	Yes
row_138	Tmbim1	null	null	1322	13.4694	0.662457	Yes
row_139	Car13	null	null	1340	13.3706	0.664498	Yes
row_140	Shtn1	null	null	1356	13.2351	0.666614	Yes
row_141	Tlr12	null	null	1366	13.1939	0.669034	Yes
row_142	Lacc1	null	null	1404	13.0508	0.669961	Yes
row_143	Plod2	null	null	1410	13.0064	0.672549	Yes
row_144	Tanc2	null	null	1450	12.8787	0.673334	Yes
row_145	Gramd1b	null	null	1458	12.8444	0.675782	Yes
row_146	Osbpl3	null	null	1460	12.8396	0.678542	Yes
row_147	Eml6	null	null	1480	12.7419	0.680341	Yes
row_148	BC147527	null	null	1500	12.6342	0.682116	Yes
row_149	Il2rb	null	null	1535	12.5123	0.683082	Yes
row_150	Abcb1b	null	null	1583	12.3323	0.68333	Yes
row_151	Fah	null	null	1584	12.3321	0.686031	Yes
row_152	Lilr4b	null	null	1611	12.2256	0.687351	Yes
row_153	Apobec2	null	null	1663	11.9966	0.687317	Yes
row_154	Cfp	null	null	1731	11.7544	0.686395	Yes
row_155	Serpinb9	null	null	1746	11.7088	0.688228	Yes
row_156	Atxn7l1	null	null	1772	11.625	0.68947	Yes
row_157	Grn	null	null	1799	11.5276	0.690637	Yes
row_158	Gatm	null	null	1801	11.5052	0.693105	Yes
row_159	Lmo7	null	null	1856	11.2945	0.69276	Yes
row_160	Mapre3	null	null	1893	11.1632	0.693326	Yes
row_161	Glipr1	null	null	1902	11.1289	0.695346	Yes
row_162	Lag3	null	null	2016	10.7469	0.691802	Yes
row_163	Txndc5	null	null	2041	10.6892	0.692891	Yes
row_164	Sec24d	null	null	2042	10.6865	0.695231	Yes
row_165	Gpr55	null	null	2081	10.5694	0.695563	Yes
row_166	Scimp	null	null	2087	10.5466	0.697612	Yes
row_167	Serpinb6b	null	null	2095	10.5191	0.69955	Yes
row_168	Fscn1	null	null	2140	10.3812	0.699527	Yes
row_169	Ccdc28b	null	null	2154	10.3441	0.701114	Yes
row_170	Havcr1	null	null	2155	10.3429	0.70338	Yes
row_171	Tnfsf9	null	null	2222	10.1834	0.702165	No
row_172	Rassf4	null	null	2257	10.0412	0.70259	No
row_173	Ryk	null	null	2408	9.55191	0.696853	No
row_174	Wee1	null	null	2418	9.52818	0.69847	No
row_175	Atxn1	null	null	2492	9.33393	0.696704	No
row_176	Lgals3	null	null	2518	9.26854	0.69743	No
row_177	Nrp2	null	null	2538	9.20229	0.698453	No
row_178	Fam129a	null	null	2555	9.16511	0.699626	No
row_179	Stk3	null	null	2609	9.02514	0.698836	No
row_180	Nlrc5	null	null	2780	8.6373	0.691855	No
row_181	Lipc	null	null	2790	8.60464	0.69327	No
row_182	Gpr137b	null	null	2791	8.60183	0.695154	No
row_183	Sema6d	null	null	2799	8.58129	0.696668	No
row_184	Fcgr2b	null	null	2808	8.55442	0.698124	No
row_185	Sowahc	null	null	2867	8.41752	0.69694	No
row_186	Lysmd2	null	null	2890	8.35268	0.697622	No
row_187	Scd2	null	null	2891	8.35079	0.699451	No
row_188	Bmpr1a	null	null	2914	8.3004	0.70012	No
row_189	Hpse	null	null	2958	8.17488	0.699666	No
row_190	Ramp3	null	null	2991	8.09948	0.69977	No
row_191	Sympk	null	null	3005	8.06132	0.700857	No
row_192	Fam3c	null	null	3014	8.03821	0.7022	No
row_193	Slc7a7	null	null	3070	7.93886	0.701068	No
row_194	Fcer1g	null	null	3101	7.88493	0.70123	No
row_195	Ahr	null	null	3110	7.873	0.702536	No
row_196	Ptpn14	null	null	3189	7.71313	0.700155	No
row_197	Cadm1	null	null	3203	7.67629	0.701157	No
row_198	Mki67	null	null	3263	7.48808	0.699718	No
row_199	Lcp2	null	null	3348	7.32565	0.696938	No
row_200	Pstpip2	null	null	3417	7.18974	0.694964	No
row_201	Atp11a	null	null	3421	7.18743	0.696381	No
row_202	Gbp8	null	null	3472	7.08601	0.695324	No
row_203	Ap1m2	null	null	3475	7.07837	0.69677	No
row_204	Entpd1	null	null	3493	7.04891	0.697426	No
row_205	Gnb4	null	null	3495	7.04402	0.698917	No
row_206	Prdm1	null	null	3502	7.0131	0.70014	No
row_207	Ercc6l2	null	null	3536	6.92487	0.699934	No
row_208	Sirpa	null	null	3547	6.89902	0.700923	No
row_209	Dagla	null	null	3553	6.8902	0.702171	No
row_210	Tubb6	null	null	3568	6.84217	0.702939	No
row_211	Myadm	null	null	3619	6.73456	0.701804	No
row_212	Actn1	null	null	3647	6.66029	0.701854	No
row_213	Dmxl2	null	null	3669	6.62738	0.702209	No
row_214	Klrb1	null	null	3774	6.45013	0.698194	No
row_215	Twsg1	null	null	3866	6.28339	0.694821	No
row_216	Il9r	null	null	3878	6.25584	0.695617	No
row_217	Bmp6	null	null	3880	6.25329	0.696934	No
row_218	Tmem41a	null	null	3927	6.13999	0.695878	No
row_219	Mreg	null	null	3946	6.10688	0.696276	No
row_220	Fcrl5	null	null	3969	6.05869	0.696455	No
row_221	Ndnf	null	null	4057	5.93423	0.693214	No
row_222	Tenm4	null	null	4062	5.92543	0.694303	No
row_223	Timp2	null	null	4196	5.72211	0.688615	No
row_224	Tlr7	null	null	4203	5.71502	0.689553	No
row_225	Ppfibp2	null	null	4250	5.6388	0.688387	No
row_226	Cd300lf	null	null	4261	5.61982	0.689096	No
row_227	Wipf3	null	null	4323	5.51093	0.687119	No
row_228	Hoxa6	null	null	4329	5.49484	0.688062	No
row_229	Cdc42ep3	null	null	4362	5.43251	0.687582	No
row_230	Slit3	null	null	4590	5.0267	0.676835	No
row_231	Nova1	null	null	4641	4.93232	0.675306	No
row_232	Slc39a4	null	null	4790	4.66199	0.668602	No
row_233	Cd3g	null	null	4821	4.60267	0.668044	No
row_234	Tigit	null	null	4839	4.56702	0.668157	No
row_235	Slc44a1	null	null	4986	4.287	0.661476	No
row_236	Zfp362	null	null	5018	4.23649	0.660786	No
row_237	Chst1	null	null	5090	4.12533	0.657984	No
row_238	Chst11	null	null	5113	4.09245	0.657732	No
row_239	Gm1965	null	null	5129	4.05831	0.657838	No
row_240	Msc	null	null	5190	3.97458	0.655577	No
row_241	Csf2rb	null	null	5241	3.87434	0.653816	No
row_242	Hoxa5	null	null	5245	3.86315	0.654506	No
row_243	Zfp385a	null	null	5270	3.82263	0.65409	No
row_244	Abhd6	null	null	5302	3.76433	0.653297	No
row_245	Ttll7	null	null	5311	3.74499	0.653699	No
row_246	Myo5a	null	null	5318	3.7334	0.654204	No
row_247	Hoxa3	null	null	5334	3.71342	0.654234	No
row_248	Cpd	null	null	5336	3.71227	0.654995	No
row_249	Creld2	null	null	5522	3.40228	0.646085	No
row_250	Adk	null	null	5539	3.37607	0.645989	No
row_251	Zbtb20	null	null	5550	3.35985	0.646203	No
row_252	Vwa3b	null	null	5596	3.28127	0.644573	No
row_253	Rhobtb1	null	null	5637	3.22208	0.643191	No
row_254	Derl3	null	null	5711	3.12873	0.640066	No
row_255	Zc3h12c	null	null	5750	3.08247	0.638758	No
row_256	Pvt1	null	null	5758	3.06974	0.639065	No
row_257	Mical3	null	null	5870	2.94098	0.633916	No
row_258	P2ry13	null	null	5961	2.83561	0.62984	No
row_259	Adgrl2	null	null	5993	2.80544	0.628836	No
row_260	Fzd6	null	null	6016	2.77867	0.628296	No
row_261	Ahcyl2	null	null	6113	2.65273	0.623867	No
row_262	Mag	null	null	6150	2.59751	0.622557	No
row_263	Gstm1	null	null	6234	2.50805	0.618774	No
row_264	Dnajb13	null	null	6325	2.40309	0.614603	No
row_265	Slc22a15	null	null	6330	2.39939	0.61492	No
row_266	Fcgr4	null	null	6354	2.37625	0.61424	No
row_267	Sapcd1	null	null	6365	2.36547	0.614236	No
row_268	Hoxb6	null	null	6391	2.33828	0.613444	No
row_269	Tnfsf13b	null	null	6406	2.31647	0.61322	No
row_270	Chic1	null	null	6492	2.23529	0.609274	No
row_271	Slc6a12	null	null	6517	2.21285	0.608506	No
row_272	Krt222	null	null	6522	2.20956	0.608781	No
row_273	Pvr	null	null	6639	2.08577	0.603183	No
row_274	Ctla4	null	null	6887	1.86298	0.5907	No
row_275	Parm1	null	null	6978	1.78366	0.586393	No
row_276	B4galt6	null	null	7080	1.70878	0.581496	No
row_277	Mpeg1	null	null	7383	1.59602	0.566084	No
row_278	Arhgap24	null	null	7456	1.54669	0.562665	No
row_279	AF067061	null	null	7562	1.48374	0.557509	No
row_280	Id2	null	null	8609	0.949956	0.503124	No
row_281	Il10	null	null	8643	0.933821	0.501607	No
row_282	Clic4	null	null	8798	0.874187	0.49376	No
row_283	Tmcc3	null	null	8995	0.787939	0.483703	No
row_284	Gkap1	null	null	9009	0.782962	0.483196	No
row_285	Laptm4b	null	null	9327	0.702627	0.466805	No
row_286	1810046K07Rik	null	null	10047	0.464181	0.429381	No
row_287	Dennd5b	null	null	10228	0.415613	0.420077	No
row_288	Zcchc14	null	null	10774	0.245551	0.391687	No
row_289	Ccdc88a	null	null	10843	0.221698	0.388186	No
row_290	Ypel2	null	null	10849	0.219359	0.387973	No
row_291	Cxcl10	null	null	11138	0.117464	0.372968	No
row_292	Pmepa1	null	null	12525	-0.0272773	0.300635	No
row_293	A630001O12Rik	null	null	12678	-0.0982117	0.292724	No
row_294	Tcf4	null	null	12760	-0.141648	0.288527	No
row_295	Hspa12a	null	null	12975	-0.215482	0.277405	No
row_296	Klk1b27	null	null	13274	-0.301647	0.261918	No
row_297	Fabp7	null	null	14316	-0.741393	0.207748	No
row_298	Tnfsf8	null	null	14538	-0.880115	0.196407	No
row_299	Dock6	null	null	14664	-0.966389	0.190094	No
row_300	Upk1a	null	null	14865	-1.10323	0.179898	No
row_301	Fam160a1	null	null	15162	-1.30949	0.164736	No
row_302	Cacna1d	null	null	15417	-1.53483	0.151815	No
row_303	Dnase1l3	null	null	16010	-2.1049	0.121378	No
row_304	Rgs10	null	null	16016	-2.10869	0.121579	No
row_305	Fam135a	null	null	16185	-2.34838	0.113325	No
row_306	Odc1	null	null	16270	-2.45243	0.109478	No
row_307	Plcd3	null	null	16296	-2.48154	0.108717	No
row_308	Rgs1	null	null	16338	-2.52767	0.107131	No
row_309	Gng3	null	null	16508	-2.77235	0.0989173	No
row_310	Clec2g	null	null	16512	-2.77577	0.0993687	No
row_311	Mybl1	null	null	16690	-2.97352	0.0907819	No
row_312	Nr3c2	null	null	16752	-3.07978	0.0882727	No
row_313	Hcrtr2	null	null	16897	-3.35571	0.081492	No
row_314	Egr2	null	null	16959	-3.49012	0.0790727	No
row_315	Vmn2r96	null	null	16987	-3.56643	0.0784446	No
row_316	Ccr1	null	null	17145	-3.91479	0.0711079	No
row_317	Rasgrf2	null	null	17204	-4.08644	0.0689757	No
row_318	Spon1	null	null	17490	-4.84742	0.0551626	No
row_319	Glt28d2	null	null	17559	-5.03078	0.0527154	No
row_320	Tmem176b	null	null	17570	-5.05386	0.0533003	No
row_321	Tmem154	null	null	17660	-5.38958	0.0498357	No
row_322	Slco2a1	null	null	17961	-6.37985	0.0355753	No
row_323	Cd86	null	null	18118	-7.13912	0.0289969	No
row_324	Fam213a	null	null	18348	-8.11151	0.0188215	No
row_325	Mzb1	null	null	18451	-8.62364	0.0153866	No
row_326	Ctse	null	null	18595	-9.41486	0.00998517	No
row_327	Plxna1	null	null	18630	-9.57974	0.0103088	No
row_328	St8sia6	null	null	18692	-9.98222	0.0093113	No
row_329	Nid1	null	null	18846	-11.0854	0.0037538	No
row_330	Tbc1d9	null	null	18918	-11.616	0.00259226	No
row_331	Adm	null	null	18921	-11.6409	0.00503741	No
row_332	Ceacam16	null	null	19042	-13.0153	0.00162493	No
row_333	Apoe	null	null	19146	-14.7852	-0.000512662	No
row_334	Cdh17	null	null	19154	-15.0602	0.00242042	No
row_335	Plpp3	null	null	19247	-17.4272	0.00143557	No
row_336	Sema5a	null	null	19366	-21.4858	-1.73701e-05	No
row_337	Pdcd1lg2	null	null	19483	-31.058	0.000730548	No

### Sheet: GSE28887_UP_IN_ABC_VS_FO_B_CELL
Supp Table 2b: Gene set enrichment analysis in CD21low CD23low relative to follicular B cell differentially expressed genes, for genes up-regulated in B220+ CD19+ CD11b+ cells relative to follicular B cells (GSE28887)
NAME	PROBE	GENE SYMBOL	GENE_TITLE	RANK IN GENE LIST	RANK METRIC SCORE	RUNNING ES	CORE ENRICHMENT
row_0	Adora2a	null	null	0	54.9641	0.0126305	Yes
row_1	Spn	null	null	1	50.6314	0.0242654	Yes
row_2	Megf10	null	null	3	45.6175	0.0346955	Yes
row_3	Hspb3	null	null	10	41.8637	0.0440006	Yes
row_4	Itgax	null	null	12	41.5642	0.0534993	Yes
row_5	Pogk	null	null	14	41.0745	0.0628855	Yes
row_6	Stx3	null	null	16	40.8859	0.0722284	Yes
row_7	Itgam	null	null	19	40.2481	0.0813722	Yes
row_8	Tmem106a	null	null	20	39.6637	0.0904868	Yes
row_9	Tbx21	null	null	21	39.5055	0.0995649	Yes
row_10	Cln8	null	null	22	39.4844	0.108638	Yes
row_11	Itgb1	null	null	25	38.5648	0.117395	Yes
row_12	Ahnak	null	null	29	37.6773	0.125896	Yes
row_13	Flrt1	null	null	30	37.6238	0.134542	Yes
row_14	Srgap3	null	null	32	37.4086	0.143085	Yes
row_15	Gng12	null	null	38	36.4178	0.151192	Yes
row_16	S1pr5	null	null	39	36.2501	0.159522	Yes
row_17	Zeb2	null	null	42	35.5866	0.167594	Yes
row_18	Ms4a6c	null	null	43	35.328	0.175712	Yes
row_19	D7Ertd128e	null	null	46	35.2332	0.183704	Yes
row_20	Cd44	null	null	50	34.4474	0.191462	Yes
row_21	Itga2	null	null	52	34.0479	0.199234	Yes
row_22	Itm2c	null	null	56	33.6542	0.20681	Yes
row_23	Capn2	null	null	60	33.349	0.214316	Yes
row_24	Lgals1	null	null	64	32.7732	0.221689	Yes
row_25	Adssl1	null	null	68	32.4992	0.229	Yes
row_26	Rap1gap2	null	null	72	32.0571	0.236209	Yes
row_27	Phactr2	null	null	77	31.6977	0.243283	Yes
row_28	Cfap126	null	null	84	31.113	0.250118	Yes
row_29	Zfyve21	null	null	87	30.9348	0.257121	Yes
row_30	Adgre1	null	null	89	30.7344	0.264131	Yes
row_31	App	null	null	90	30.7163	0.27119	Yes
row_32	Stom	null	null	93	30.2954	0.278047	Yes
row_33	Uhrf1bp1l	null	null	95	30.0408	0.284897	Yes
row_34	Bhlhe41	null	null	112	29.0646	0.290736	Yes
row_35	Sox5	null	null	113	28.9867	0.297397	Yes
row_36	Plscr1	null	null	123	28.0084	0.303361	Yes
row_37	Myo1f	null	null	127	27.8804	0.30961	Yes
row_38	Sspn	null	null	150	26.5537	0.314557	Yes
row_39	Grk5	null	null	153	26.4785	0.320537	Yes
row_40	Ubash3b	null	null	171	25.9212	0.325601	Yes
row_41	Rcn3	null	null	173	25.8957	0.331499	Yes
row_42	Fam184a	null	null	174	25.8361	0.337436	Yes
row_43	Gm5547	null	null	176	25.7907	0.34331	Yes
row_44	Abhd5	null	null	178	25.6406	0.349149	Yes
row_45	Trabd2b	null	null	206	24.8476	0.353442	Yes
row_46	Zbtb32	null	null	217	24.4277	0.35853	Yes
row_47	Gas7	null	null	220	24.3468	0.36402	Yes
row_48	Slc36a4	null	null	229	24.1117	0.36914	Yes
row_49	Hmox1	null	null	252	23.4741	0.37338	Yes
row_50	Naip5	null	null	271	23.1293	0.37775	Yes
row_51	Cacna1s	null	null	284	22.903	0.382383	Yes
row_52	Ephx2	null	null	287	22.8852	0.387536	Yes
row_53	Pik3r6	null	null	313	22.344	0.391358	Yes
row_54	Gab2	null	null	318	22.2714	0.396266	Yes
row_55	Dnm3	null	null	328	22.0911	0.40087	Yes
row_56	Ak8	null	null	331	22.0555	0.405833	Yes
row_57	Dnaja4	null	null	333	22.0437	0.410846	Yes
row_58	Diras2	null	null	350	21.6621	0.414984	Yes
row_59	Art3	null	null	368	21.4635	0.419024	Yes
row_60	Metrnl	null	null	384	21.29	0.423129	Yes
row_61	Dgkh	null	null	387	21.255	0.427908	Yes
row_62	Cers6	null	null	388	21.2457	0.43279	Yes
row_63	Fgl2	null	null	406	20.9752	0.436717	Yes
row_64	Rbm47	null	null	413	20.8475	0.441193	Yes
row_65	Rgs3	null	null	418	20.8029	0.445763	Yes
row_66	Chst7	null	null	428	20.6095	0.450027	Yes
row_67	Prf1	null	null	429	20.6023	0.454761	Yes
row_68	Ackr2	null	null	465	20.0566	0.457532	Yes
row_69	Ccdc102a	null	null	474	19.9416	0.461695	Yes
row_70	Ms4a7	null	null	507	19.4412	0.464482	Yes
row_71	Fosl2	null	null	508	19.4395	0.468949	Yes
row_72	Kif1b	null	null	522	19.2861	0.472699	Yes
row_73	Racgap1	null	null	532	19.168	0.476631	Yes
row_74	Pon3	null	null	534	19.1384	0.480976	Yes
row_75	Clstn1	null	null	538	19.0652	0.4852	Yes
row_76	Itga8	null	null	542	19.0251	0.489414	Yes
row_77	Pla2g7	null	null	560	18.8222	0.492847	Yes
row_78	Bag3	null	null	610	18.283	0.494475	Yes
row_79	Nacc2	null	null	632	18.057	0.497522	Yes
row_80	Nhsl2	null	null	647	17.8637	0.500892	Yes
row_81	Tmem51	null	null	652	17.811	0.504775	Yes
row_82	Zscan18	null	null	726	17.1758	0.504889	Yes
row_83	Chn2	null	null	775	16.7777	0.506224	Yes
row_84	Spaca9	null	null	781	16.7272	0.509806	Yes
row_85	Akr1e1	null	null	802	16.5884	0.512567	Yes
row_86	Cdk14	null	null	837	16.32	0.514533	Yes
row_87	Spry2	null	null	840	16.2895	0.518171	Yes
row_88	Nostrin	null	null	893	16.024	0.519123	Yes
row_89	Aldh3b1	null	null	922	15.7728	0.521277	Yes
row_90	Tg	null	null	950	15.5067	0.523423	Yes
row_91	Cd9	null	null	953	15.4774	0.526875	Yes
row_92	Timd2	null	null	964	15.3383	0.529874	Yes
row_93	Clec4a3	null	null	967	15.3126	0.533288	Yes
row_94	Fmn1	null	null	981	15.1974	0.536098	Yes
row_95	Vps26b	null	null	988	15.17	0.539269	Yes
row_96	Tjp2	null	null	1031	14.9074	0.540489	Yes
row_97	Padi2	null	null	1050	14.823	0.54295	Yes
row_98	Rab39b	null	null	1064	14.7206	0.545651	Yes
row_99	Fas	null	null	1073	14.6598	0.548599	Yes
row_100	Cdc42ep4	null	null	1085	14.5921	0.551375	Yes
row_101	Kifc3	null	null	1096	14.5383	0.554191	Yes
row_102	Zfp703	null	null	1112	14.4908	0.556733	Yes
row_103	Cass4	null	null	1119	14.4537	0.559739	Yes
row_104	Nt5e	null	null	1123	14.4274	0.562897	Yes
row_105	Qprt	null	null	1136	14.401	0.565576	Yes
row_106	Gm14005	null	null	1167	14.2138	0.567268	Yes
row_107	Car5b	null	null	1197	14.0661	0.568977	Yes
row_108	Acvrl1	null	null	1201	14.0503	0.572048	Yes
row_109	Tmem159	null	null	1248	13.8045	0.572805	Yes
row_110	S1pr3	null	null	1258	13.7689	0.575497	Yes
row_111	Anxa2	null	null	1266	13.7318	0.578285	Yes
row_112	Cd80	null	null	1276	13.6844	0.580957	Yes
row_113	Cebpd	null	null	1307	13.5496	0.582496	Yes
row_114	Tmbim1	null	null	1322	13.4694	0.584856	Yes
row_115	Aifm2	null	null	1329	13.4381	0.587629	Yes
row_116	Car13	null	null	1340	13.3706	0.590176	Yes
row_117	Shtn1	null	null	1356	13.2351	0.59243	Yes
row_118	Prkar2b	null	null	1357	13.2282	0.59547	Yes
row_119	Tlr12	null	null	1366	13.1939	0.598081	Yes
row_120	Fam46c	null	null	1371	13.1717	0.600898	Yes
row_121	B3gnt9	null	null	1377	13.1257	0.603652	Yes
row_122	Il18rap	null	null	1387	13.1046	0.606191	Yes
row_123	Plod2	null	null	1410	13.0064	0.608025	Yes
row_124	B630019K06Rik	null	null	1412	13.0047	0.61096	Yes
row_125	Marveld1	null	null	1439	12.9009	0.61256	Yes
row_126	Tanc2	null	null	1450	12.8787	0.614994	Yes
row_127	Gramd1b	null	null	1458	12.8444	0.617578	Yes
row_128	Osbpl3	null	null	1460	12.8396	0.620476	Yes
row_129	Ift43	null	null	1485	12.6857	0.622131	Yes
row_130	Slc9a9	null	null	1515	12.5848	0.623501	Yes
row_131	Il2rb	null	null	1535	12.5123	0.625378	Yes
row_132	Abcb1b	null	null	1583	12.3323	0.625744	Yes
row_133	Fah	null	null	1584	12.3321	0.628578	Yes
row_134	Lmna	null	null	1650	12.0551	0.627936	Yes
row_135	Apobec2	null	null	1663	11.9966	0.630062	Yes
row_136	Gatm	null	null	1801	11.5052	0.625513	Yes
row_137	Lmo7	null	null	1856	11.2945	0.625273	Yes
row_138	Napb	null	null	1871	11.236	0.62712	Yes
row_139	Itgae	null	null	1959	10.9294	0.625064	Yes
row_140	Lag3	null	null	2016	10.7469	0.624593	Yes
row_141	Sec24d	null	null	2042	10.6865	0.625736	Yes
row_142	Nxpe4	null	null	2049	10.6562	0.62787	Yes
row_143	Havcr1	null	null	2155	10.3429	0.624734	Yes
row_144	Zfp105	null	null	2341	9.7578	0.617263	Yes
row_145	Mt1	null	null	2379	9.63543	0.617534	Yes
row_146	Ryk	null	null	2408	9.55191	0.618259	Yes
row_147	Kif5c	null	null	2410	9.55062	0.620401	Yes
row_148	Ston2	null	null	2488	9.34211	0.618505	Yes
row_149	Atxn1	null	null	2492	9.33393	0.620493	Yes
row_150	Lgals3	null	null	2518	9.26854	0.62131	Yes
row_151	Ccr2	null	null	2523	9.25513	0.623227	Yes
row_152	Nrp2	null	null	2538	9.20229	0.624606	Yes
row_153	Dapk2	null	null	2544	9.19709	0.626457	Yes
row_154	Fam129a	null	null	2555	9.16511	0.628038	Yes
row_155	Gzma	null	null	2641	8.93939	0.62563	Yes
row_156	Nek6	null	null	2686	8.85138	0.625353	Yes
row_157	4930539E08Rik	null	null	2724	8.76551	0.625425	Yes
row_158	Gm31718	null	null	2734	8.7411	0.626961	Yes
row_159	5730409E04Rik	null	null	2746	8.71747	0.628387	Yes
row_160	Osbpl1a	null	null	2747	8.71191	0.630389	Yes
row_161	Lipc	null	null	2790	8.60464	0.630161	Yes
row_162	Rnf165	null	null	2798	8.58213	0.631765	Yes
row_163	Sema6d	null	null	2799	8.58129	0.633737	Yes
row_164	Evc	null	null	2819	8.52624	0.634699	Yes
row_165	Sowahc	null	null	2867	8.41752	0.634166	Yes
row_166	Itpripl2	null	null	2870	8.41145	0.635994	Yes
row_167	Lysmd2	null	null	2890	8.35268	0.636915	Yes
row_168	Bmpr1a	null	null	2914	8.3004	0.637615	Yes
row_169	Upb1	null	null	2916	8.29622	0.639469	Yes
row_170	Frmd4b	null	null	2918	8.29344	0.641323	Yes
row_171	Copz2	null	null	2934	8.2557	0.642432	Yes
row_172	Clec4e	null	null	2945	8.218	0.643795	Yes
row_173	Igsf6	null	null	2975	8.14666	0.644145	Yes
row_174	Ramp3	null	null	2991	8.09948	0.645219	Yes
row_175	Trim62	null	null	3009	8.0526	0.646176	Yes
row_176	Bcas1	null	null	3087	7.90897	0.643951	Yes
row_177	Kctd17	null	null	3095	7.89684	0.645398	Yes
row_178	Fcer1g	null	null	3101	7.88493	0.646948	Yes
row_179	Ccl6	null	null	3143	7.80805	0.646589	Yes
row_180	Shb	null	null	3162	7.77522	0.647431	Yes
row_181	S100a4	null	null	3177	7.7412	0.648475	Yes
row_182	Ptpn14	null	null	3189	7.71313	0.649669	Yes
row_183	Cadm1	null	null	3203	7.67629	0.650751	Yes
row_184	Ppm1h	null	null	3237	7.56854	0.650757	Yes
row_185	Rilpl1	null	null	3256	7.51216	0.651539	Yes
row_186	Nfil3	null	null	3326	7.37049	0.649609	Yes
row_187	Lcp2	null	null	3348	7.32565	0.65019	Yes
row_188	Amdhd1	null	null	3373	7.26808	0.6506	Yes
row_189	Pstpip2	null	null	3417	7.18974	0.649995	Yes
row_190	Atp11a	null	null	3421	7.18743	0.651489	Yes
row_191	Cd163	null	null	3424	7.18429	0.653035	Yes
row_192	Slc12a8	null	null	3426	7.17451	0.654631	Yes
row_193	Bbs5	null	null	3460	7.1054	0.654531	Yes
row_194	Gbp8	null	null	3472	7.08601	0.655582	Yes
row_195	Ap1m2	null	null	3475	7.07837	0.657104	Yes
row_196	Gnb4	null	null	3495	7.04402	0.657725	Yes
row_197	Apobr	null	null	3507	6.99986	0.658756	Yes
row_198	Ttc39c	null	null	3531	6.94227	0.659143	Yes
row_199	Sirpa	null	null	3547	6.89902	0.659941	Yes
row_200	Tubb6	null	null	3568	6.84217	0.660463	Yes
row_201	Apba1	null	null	3592	6.78613	0.660815	Yes
row_202	Actn1	null	null	3647	6.66029	0.65951	No
row_203	Dmxl2	null	null	3669	6.62738	0.659931	No
row_204	Aplp1	null	null	3714	6.55408	0.659127	No
row_205	Tppp	null	null	3763	6.47616	0.658095	No
row_206	Bcl2l15	null	null	3832	6.34547	0.655983	No
row_207	P2ry12	null	null	3861	6.2925	0.655958	No
row_208	Bmp6	null	null	3880	6.25329	0.65645	No
row_209	Gstt3	null	null	3882	6.24483	0.657833	No
row_210	Tmem41a	null	null	3927	6.13999	0.656933	No
row_211	Ndnf	null	null	4057	5.93423	0.651524	No
row_212	Anxa3	null	null	4137	5.81167	0.648712	No
row_213	Timp2	null	null	4196	5.72211	0.646981	No
row_214	Hebp1	null	null	4239	5.65446	0.646076	No
row_215	Ppfibp2	null	null	4250	5.6388	0.646846	No
row_216	Cd300lf	null	null	4261	5.61982	0.647613	No
row_217	Cd177	null	null	4304	5.53149	0.646679	No
row_218	Cit	null	null	4310	5.52367	0.647685	No
row_219	Wipf3	null	null	4323	5.51093	0.648322	No
row_220	Procr	null	null	4333	5.48872	0.64911	No
row_221	Cpq	null	null	4337	5.48306	0.650213	No
row_222	Man1c1	null	null	4393	5.37482	0.64856	No
row_223	D430019H16Rik	null	null	4400	5.36613	0.649478	No
row_224	Camta1	null	null	4404	5.36277	0.650553	No
row_225	Unc5cl	null	null	4439	5.30609	0.649987	No
row_226	Ddr1	null	null	4448	5.28787	0.650782	No
row_227	Pilra	null	null	4460	5.2668	0.651415	No
row_228	Cela1	null	null	4506	5.19533	0.650246	No
row_229	Ms4a6d	null	null	4513	5.18299	0.651122	No
row_230	Ccl9	null	null	4538	5.13215	0.651042	No
row_231	Slit3	null	null	4590	5.0267	0.649519	No
row_232	Ccr3	null	null	4619	4.97718	0.649193	No
row_233	Olfm1	null	null	4622	4.97246	0.65023	No
row_234	Nova1	null	null	4641	4.93232	0.650419	No
row_235	1600010M07Rik	null	null	4677	4.86268	0.649698	No
row_236	Neo1	null	null	4688	4.84309	0.650286	No
row_237	Fcgr3	null	null	4701	4.81445	0.650762	No
row_238	Map10	null	null	4702	4.81217	0.651868	No
row_239	Naip1	null	null	4719	4.77151	0.652125	No
row_240	Fam217b	null	null	4776	4.67608	0.650259	No
row_241	Slc39a4	null	null	4790	4.66199	0.650648	No
row_242	Klk1	null	null	4792	4.65959	0.651666	No
row_243	P2ry14	null	null	4807	4.62379	0.651993	No
row_244	Cd3g	null	null	4821	4.60267	0.652369	No
row_245	Tmem141	null	null	4838	4.5738	0.652579	No
row_246	2008-03-01	null	null	4898	4.43745	0.650501	No
row_247	Mrc1	null	null	4919	4.40858	0.650464	No
row_248	Tmtc2	null	null	4930	4.39042	0.650948	No
row_249	Itgb5	null	null	5016	4.24096	0.64746	No
row_250	Chst11	null	null	5113	4.09245	0.64336	No
row_251	Gm1965	null	null	5129	4.05831	0.643505	No
row_252	Ppp1r3d	null	null	5139	4.04162	0.643961	No
row_253	Msc	null	null	5190	3.97458	0.642249	No
row_254	Plscr4	null	null	5197	3.96072	0.642844	No
row_255	Sulf2	null	null	5207	3.93828	0.643277	No
row_256	Aoah	null	null	5227	3.90467	0.643177	No
row_257	Hoxa5	null	null	5245	3.86315	0.643172	No
row_258	Fyb	null	null	5285	3.7958	0.641996	No
row_259	Cd300lb	null	null	5291	3.78557	0.642604	No
row_260	Ttll7	null	null	5311	3.74499	0.642467	No
row_261	Abcc3	null	null	5321	3.72711	0.642851	No
row_262	Lyz2	null	null	5333	3.71397	0.643127	No
row_263	Hoxa3	null	null	5334	3.71342	0.64398	No
row_264	Panct2	null	null	5380	3.60604	0.642446	No
row_265	Tpm2	null	null	5480	3.4559	0.638042	No
row_266	Rai2	null	null	5540	3.37544	0.63572	No
row_267	Zbtb20	null	null	5550	3.35985	0.636019	No
row_268	Ltf	null	null	5553	3.35715	0.636686	No
row_269	Cyp4f16	null	null	5558	3.34621	0.637245	No
row_270	Csf2rb2	null	null	5572	3.32754	0.637327	No
row_271	Ptgs1	null	null	5602	3.27197	0.636556	No
row_272	Slamf8	null	null	5621	3.24409	0.636357	No
row_273	Rhobtb1	null	null	5637	3.22208	0.636309	No
row_274	Cttnbp2nl	null	null	5650	3.20478	0.636416	No
row_275	Tifab	null	null	5665	3.19044	0.636414	No
row_276	Lrig3	null	null	5666	3.19044	0.637147	No
row_277	Zc3h12c	null	null	5750	3.08247	0.633498	No
row_278	Hfe	null	null	5756	3.07292	0.633941	No
row_279	Padi4	null	null	5806	2.99899	0.632058	No
row_280	Cd200r1	null	null	5884	2.91863	0.628685	No
row_281	Eid2	null	null	5911	2.88423	0.627983	No
row_282	P2ry13	null	null	5961	2.83561	0.626062	No
row_283	Adgrl2	null	null	5993	2.80544	0.625079	No
row_284	Ido1	null	null	5999	2.80124	0.62546	No
row_285	Rhbdl3	null	null	6001	2.79957	0.626051	No
row_286	Rnd3	null	null	6014	2.78148	0.62606	No
row_287	Fzd6	null	null	6016	2.77867	0.626646	No
row_288	Ifitm1	null	null	6033	2.75111	0.626438	No
row_289	Mag	null	null	6150	2.59751	0.620945	No
row_290	Dmrt2	null	null	6160	2.58823	0.621067	No
row_291	Lrp1	null	null	6179	2.56349	0.620711	No
row_292	Clec1b	null	null	6180	2.56331	0.6213	No
row_293	Gstm1	null	null	6234	2.50805	0.619093	No
row_294	Gfi1b	null	null	6314	2.41863	0.615501	No
row_295	Dnajb13	null	null	6325	2.40309	0.615529	No
row_296	Cdh1	null	null	6349	2.38132	0.614868	No
row_297	Fcgr4	null	null	6354	2.37625	0.615204	No
row_298	Hoxb6	null	null	6391	2.33828	0.613851	No
row_299	Tnfsf13b	null	null	6406	2.31647	0.613649	No
row_300	Sdcbp2	null	null	6417	2.30984	0.613654	No
row_301	Cxcl9	null	null	6435	2.29269	0.613289	No
row_302	F13a1	null	null	6515	2.21401	0.60965	No
row_303	Klrb1a	null	null	6516	2.21395	0.610158	No
row_304	Slc6a12	null	null	6517	2.21285	0.610667	No
row_305	Cebpa	null	null	6518	2.21179	0.611175	No
row_306	Krt222	null	null	6522	2.20956	0.611525	No
row_307	Ptpro	null	null	6562	2.16998	0.609976	No
row_308	Nupr1	null	null	6572	2.15307	0.609998	No
row_309	Synpo2	null	null	6617	2.10748	0.608173	No
row_310	Cd300a	null	null	6623	2.10495	0.608394	No
row_311	Csf1r	null	null	6632	2.09579	0.608455	No
row_312	Pvr	null	null	6639	2.08577	0.60862	No
row_313	Hoxb5	null	null	6652	2.07129	0.608466	No
row_314	Acaa1b	null	null	6709	2.02861	0.605992	No
row_315	Hoxa2	null	null	6797	1.95064	0.601872	No
row_316	Tnfaip2	null	null	6827	1.91956	0.60079	No
row_317	Emilin2	null	null	6852	1.90159	0.599967	No
row_318	Gfra2	null	null	6853	1.90083	0.600404	No
row_319	Tsc22d1	null	null	6859	1.89888	0.600578	No
row_320	9230112D13Rik	null	null	6873	1.88279	0.600328	No
row_321	Parm1	null	null	6978	1.78366	0.595277	No
row_322	Nrp1	null	null	7001	1.76122	0.594527	No
row_323	B4galt6	null	null	7080	1.70878	0.590824	No
row_324	Wdfy3	null	null	7219	1.64827	0.583957	No
row_325	C3	null	null	7277	1.61058	0.581335	No
row_326	Ccl8	null	null	7298	1.59756	0.580652	No
row_327	Ubd	null	null	7333	1.59734	0.579234	No
row_328	Stra6l	null	null	7403	1.57833	0.575974	No
row_329	Cdkn2b	null	null	7431	1.55847	0.574914	No
row_330	Tspyl5	null	null	7591	1.45889	0.566901	No
row_331	Gprin2	null	null	7687	1.39758	0.562234	No
row_332	2610037D02Rik	null	null	7714	1.37736	0.561186	No
row_333	Pid1	null	null	7773	1.3412	0.558449	No
row_334	Ube2e2	null	null	7934	1.25076	0.550335	No
row_335	Acacb	null	null	7977	1.22953	0.548413	No
row_336	Drp2	null	null	8013	1.20929	0.546853	No
row_337	Mmp8	null	null	8015	1.20889	0.547078	No
row_338	Clhc1	null	null	8027	1.20467	0.546778	No
row_339	Hp	null	null	8040	1.19654	0.546423	No
row_340	Hoxc4	null	null	8057	1.18869	0.545856	No
row_341	Pdgfc	null	null	8058	1.18803	0.546129	No
row_342	Fcna	null	null	8113	1.16545	0.543561	No
row_343	Sycp2	null	null	8181	1.14125	0.540306	No
row_344	Fut4	null	null	8265	1.10913	0.536203	No
row_345	Vcan	null	null	8267	1.10764	0.536405	No
row_346	Fabp5	null	null	8304	1.0902	0.534765	No
row_347	Gnaz	null	null	8317	1.08448	0.534384	No
row_348	Hpgd	null	null	8430	1.03292	0.528741	No
row_349	Cd14	null	null	8441	1.02787	0.528452	No
row_350	Id2	null	null	8609	0.949956	0.519902	No
row_351	Atf3	null	null	8679	0.919918	0.516491	No
row_352	Prtn3	null	null	8754	0.889598	0.51281	No
row_353	Cd300c2	null	null	8804	0.872817	0.510438	No
row_354	Scel	null	null	8828	0.861403	0.509428	No
row_355	Gm10451	null	null	8832	0.858754	0.509468	No
row_356	Lima1	null	null	9197	0.730248	0.490524	No
row_357	Mafb	null	null	9250	0.704177	0.487956	No
row_358	Laptm4b	null	null	9327	0.702627	0.484127	No
row_359	Tceal1	null	null	9463	0.650279	0.477188	No
row_360	Ckb	null	null	9476	0.644352	0.476706	No
row_361	Gpc1	null	null	9524	0.622472	0.474381	No
row_362	Prr15	null	null	9804	0.538332	0.459856	No
row_363	Matn2	null	null	9849	0.525498	0.457667	No
row_364	Evc2	null	null	9903	0.510673	0.455002	No
row_365	Eno4	null	null	9976	0.486753	0.451333	No
row_366	Ifitm6	null	null	10091	0.445497	0.44545	No
row_367	Rnf144b	null	null	10115	0.437466	0.444343	No
row_368	Morn4	null	null	10271	0.397053	0.436296	No
row_369	Slc1a3	null	null	10274	0.396453	0.436282	No
row_370	Elovl4	null	null	10305	0.389797	0.434796	No
row_371	Slc40a1	null	null	10309	0.389172	0.434728	No
row_372	Lyz1	null	null	10362	0.378875	0.432085	No
row_373	Syn1	null	null	10367	0.378065	0.431962	No
row_374	Pilrb1	null	null	10385	0.374343	0.431156	No
row_375	C5ar1	null	null	10443	0.352912	0.428244	No
row_376	Lrrc3	null	null	10450	0.349811	0.428009	No
row_377	Fcgr1	null	null	10536	0.320051	0.42362	No
row_378	Fabp4	null	null	10562	0.312488	0.422379	No
row_379	Cmbl	null	null	10588	0.307542	0.421137	No
row_380	Tfap2a	null	null	10637	0.297458	0.418685	No
row_381	Zcchc14	null	null	10774	0.245551	0.411601	No
row_382	Igf1	null	null	10883	0.209854	0.405979	No
row_383	Gng4	null	null	10932	0.191585	0.403503	No
row_384	Hacd4	null	null	11115	0.128304	0.393976	No
row_385	Mxra8	null	null	11116	0.128164	0.394006	No
row_386	Tgfbi	null	null	11124	0.124919	0.393667	No
row_387	Cxcl10	null	null	11138	0.117464	0.393011	No
row_388	Ndrg4	null	null	11212	0.0903299	0.389199	No
row_389	Cfb	null	null	11380	0.0317165	0.380438	No
row_390	Treml4	null	null	11925	3.8008e-12	0.351876	No
row_391	Fpr1	null	null	12107	3.39186e-12	0.342373	No
row_392	Fam89a	null	null	12419	-0.0082911	0.326046	No
row_393	Pex11a	null	null	12726	-0.125647	0.310008	No
row_394	Hspa12a	null	null	12975	-0.215482	0.297037	No
row_395	Ulk4	null	null	13139	-0.25698	0.288537	No
row_396	Clec4n	null	null	13200	-0.271496	0.28545	No
row_397	Klk1b27	null	null	13274	-0.301647	0.281686	No
row_398	Cd200r3	null	null	13320	-0.320222	0.279397	No
row_399	Fn1	null	null	13346	-0.328261	0.27816	No
row_400	Fam149a	null	null	13656	-0.411362	0.26203	No
row_401	Synpo	null	null	13672	-0.415798	0.261338	No
row_402	B230217C12Rik	null	null	13729	-0.438581	0.258499	No
row_403	Ifnlr1	null	null	13733	-0.441505	0.258443	No
row_404	Alox15	null	null	13837	-0.465611	0.253142	No
row_405	Epb41l3	null	null	13927	-0.512582	0.248587	No
row_406	Ier3	null	null	14161	-0.646613	0.236502	No
row_407	Plcxd1	null	null	14178	-0.659939	0.235813	No
row_408	Fabp7	null	null	14316	-0.741393	0.228791	No
row_409	Gda	null	null	14321	-0.743936	0.228752	No
row_410	Slc11a1	null	null	14371	-0.769682	0.226356	No
row_411	Camk2a	null	null	14571	-0.904289	0.216115	No
row_412	Lpl	null	null	14617	-0.936146	0.213968	No
row_413	Serpinb1b	null	null	14640	-0.949979	0.213031	No
row_414	C1qc	null	null	14752	-1.02927	0.207439	No
row_415	Arhgap29	null	null	14761	-1.03402	0.207257	No
row_416	Upk1a	null	null	14865	-1.10323	0.202102	No
row_417	Siglece	null	null	14990	-1.19418	0.195866	No
row_418	St8sia1	null	null	15128	-1.28556	0.188969	No
row_419	Fam160a1	null	null	15162	-1.30949	0.187537	No
row_420	Foxc2	null	null	15583	-1.6751	0.16587	No
row_421	Sash1	null	null	15709	-1.79973	0.15972	No
row_422	Camkmt	null	null	15759	-1.85275	0.157573	No
row_423	Tbc1d30	null	null	15812	-1.90383	0.155281	No
row_424	Prdm16	null	null	15906	-1.99239	0.150856	No
row_425	Iigp1	null	null	15961	-2.04048	0.148489	No
row_426	Vcam1	null	null	16048	-2.14469	0.144467	No
row_427	Ifitm2	null	null	16108	-2.24488	0.141885	No
row_428	Axl	null	null	16130	-2.2739	0.141305	No
row_429	Fam135a	null	null	16185	-2.34838	0.139009	No
row_430	Plcd3	null	null	16296	-2.48154	0.133804	No
row_431	Rgs1	null	null	16338	-2.52767	0.132232	No
row_432	Gng3	null	null	16508	-2.77235	0.123996	No
row_433	Clec2g	null	null	16512	-2.77577	0.124476	No
row_434	Tmem176a	null	null	16646	-2.89078	0.118158	No
row_435	Phkg1	null	null	16988	-3.56913	0.101074	No
row_436	Nap1l3	null	null	17075	-3.77879	0.0974266	No
row_437	Mmp9	null	null	17331	-4.43389	0.0850569	No
row_438	Spon1	null	null	17490	-4.84742	0.0778751	No
row_439	Glt28d2	null	null	17559	-5.03078	0.0754608	No
row_440	Cd5l	null	null	17681	-5.45436	0.0703612	No
row_441	Slco2a1	null	null	17961	-6.37985	0.0571785	No
row_442	Gprasp2	null	null	18032	-6.73239	0.0550502	No
row_443	Tgm2	null	null	18137	-7.21828	0.0512485	No
row_444	Zfp365	null	null	18280	-7.79533	0.0455842	No
row_445	Fam221a	null	null	18317	-7.93027	0.0455164	No
row_446	Plxna1	null	null	18630	-9.57974	0.0313364	No
row_447	C1qa	null	null	18736	-10.2775	0.0281851	No
row_448	C1qb	null	null	18751	-10.3671	0.0298324	No
row_449	Ifitm3	null	null	18799	-10.7127	0.0298264	No
row_450	Sorcs2	null	null	19130	-14.4392	0.015818	No
row_451	Apoe	null	null	19146	-14.7852	0.018428	No
