## Supplemental Table 4 for "Overactive STAT3 drives accumulation of disease-associated CD21^low^ B cells"

### Sheet: Table S4a_DE_pSTAT3_BCRstim
Supp Table 4a: Differentially expressed genes in Stat3 K658N/K658N relative to Stat3 +/+ CD21low CD23low B cells, that were also pSTAT3-bound in anti-IgM stimulated human peripheral naïve B cells, in Lu et al. 2019
Associated reference: Lu et al. 2019. Blood Cancer J. Inhibition of the STAT3 target SGK1 sensitises diffuse large B cell lymphoma cells to AKT inhibitors
Genes that were DE_UP in Stat3 K658N/K658N relative to Stat3 +/+ CD21LO B cells [AND] pSTAT3-bound in BCR-stimulated human peripheral naïve B cells in Lu et al. 2019.	Genes that were DE_DOWN in Stat3 K658N/K658N relative to Stat3 +/+ CD21LO B cells [AND] pSTAT3-bound in BCR-stimulated human peripheral naïve B cells in Lu et al. 2019.
1110059E24Rik	1110032A03Rik
1700016K19Rik	1700025G04Rik
1700030K09Rik	1810037I17Rik
4930503L19Rik	2310039H08Rik
4930523C07Rik	4930453N24Rik
6030468B19Rik	4931406C07Rik
A130010J15Rik	4933427D14Rik
Abcg1	6030458C11Rik
Ablim1	9530068E07Rik
Acbd4	Aagab
Acox3	Aak1
Acp5	Abca5
Acss1	Abca6
Actr2	Abcb1b
Actr3	Abcb9
Adap1	Abcc1
Add3	Abcd3
Adora2a	Abhd15
Adrb2	Acaa1a
Aff4	Acad9
Agpat4	Acbd6
Ahctf1	Accs
Ahcyl1	Acer3
Ahdc1	Acot7
Aida	Acsbg1
Aim2	Acsl1
Akap13	Adam10
Akap8l	Adap2
Akna	Adar
Akt2	Adipor2
Aldh16a1	Adk
Aldh2	Adtrp
Alpk2	Aga
Angel2	Agfg2
Ankrd33b	Agpat5
Ankrd37	Agtrap
Ankrd44	Aig1
Ap1m1	Akr1a1
Ap1m2	Aldh9a1
Ap1s2	Alg2
Aprt	Alox5ap
Arap1	Alpk1
Arf6	Amfr
Arhgap24	Ampd2
Arhgap25	Ampd3
Arhgap26	Amz2
Arhgap4	Ang
Arhgef1	Ank
Arhgef12	Ankrd13a
Arhgef3	Ankrd28
Arid3b	Ankrd39
Arid5b	Ankrd50
Arl2	Ankub1
Arl4d	Ano8
Armc3	Antxr2
Armc7	Anxa4
Armc9	Anxa7
Arpc1b	Anxa9
Arpc2	Aoah
Arpc5l	Ap1ar
Art3	Ap2a2
Asap1	Ap3s1
Asnsd1	Apc
Atf5	Aph1a
Atf6	Aplp2
Atg16l2	Apobr
Atg4c	Apol10b
Atp2c1	Apol7e
Atp6v0a1	Apoo
Atxn1	Arhgap10
B3gnt5	Arhgap18
B3gnt7	Arhgap27
Bach2	Arhgap42
Bank1	Arhgap9
Baz1a	Arhgef5
BC004004	Arhgef6
BC028528	Arid3a
Bcar3	Arl11
Bcl10	Arl6
Bcl2a1b	Arl6ip4
Bcl2a1d	Arl6ip5
Bcl6	Arpp21
Bcl9l	Arsb
Bdh1	Asah1
Bend5	Ascc1
Bfsp1	Asxl1
Bfsp2	Atg12
Bhlhe40	Atg3
Bin1	Atg5
Birc3	Atn1
Blk	Atox1
Bpnt1	Atp10a
Btk	Atp11a
Btla	Atp11b
Cab39l	Atp13a1
Cacna2d4	Atp1a1
Capg	Atp1b3
Car13	Atp2b4
Casp2	Atp6v1c1
Casp9	Atp6v1d
Ccdc50	Atp6v1g1
Ccdc71l	Atp6v1g3
Ccdc88c	Atp6v1h
Ccm2	Atxn2
Ccnd3	Atxn2l
Ccr6	Atxn7l3b
Ccr7	AU040320
Cd19	Auts2
Cd22	Axin2
Cd38	Axl
Cd40	Azi2
Cd52	B2m
Cd53	B4galt4
Cd55	B9d2
Cd69	Bad
Cd72	Basp1
Cd74	Bbs12
Cd79a	BC005537
Cd79b	BC031181
Cd81	Bcas2
Cd83	Bcat2
Cd84	Bckdha
Cdc42bpb	Bcl2l2
Cdhr2	Bcl7c
Cdk5r1	Bcor
Cdt1	Bcr
Cep120	Bhlha15
Cerk	Bicd1
Chd7	Bik
Chfr	Bivm
Chrna9	Blcap
Chst10	Bloc1s2
Chsy1	Blzf1
Ciita	Bmf
Cisd2	Bmpr1a
Cklf	Bmpr2
Clasp1	Bnip3l
Clec2g	Bola1
Clta	Bri3bp
Cnr2	Btbd11
Coq10b	Btd
Coro1a	Cables1
Cotl1	Cacna1d
Cpm	Calu
Crat	Camk2g
Crip3	Cand1
Crk	Canx
Crlf2	Capns1
Crlf3	Car2
Cryzl1	Card11
Csk	Casp3
Csnk1g3	Casp7
Csrnp1	Cbl
Ctdp1	Cbr1
Ctsa	Cbx1
Ctsc	Cbx4
Ctsh	Ccdc102a
Ctso	Ccdc107
Ctsz	Ccdc85b
Cutc	Ccdc88a
Cux1	Ccdc88b
Cxcr4	Ccdc97
Cxcr5	Ccl3
Cyb5r3	Ccndbp1
Cyth1	Ccnh
Cytip	Ccpg1
D11Wsu47e	Ccs
Daglb	Cd164
Dclk2	Cd1d1
Ddx41	Cd200r1
Ddx5	Cd200r4
Ddx54	Cd209a
Def6	Cd209c
Dennd4a	Cd209d
Dennd5b	Cd209e
Depdc5	Cd247
Dexi	Cd27
Dffb	Cd28
Dgkd	Cd33
Dgkh	Cd3e
Dhrs1	Cd4
Dip2b	Cd6
Dmd	Cd96
Dnaja2	Cdc14b
Dnajc9	Cdc26
Dnm3	Cdc37
Dock11	Cdc42bpg
Dok3	Cdc42ep3
Dram2	Cdca7l
Dtnbp1	Cdk14
Dtx1	Cdk19
Dusp10	Cdk2ap1
Dusp2	Cdk5rap3
E2f2	Cdk6
Ebf1	Cdkn1a
Edaradd	Cdkn2c
Eef1g	Cdyl
Efna1	Cdyl2
Egln2	Cebpg
Ehd1	Cecr2
Eif2ak1	Celsr1
Eif3i	Cep112
Ell3	Cep192
Elmo2	Cep70
Eml4	Cers6
Eno1	Cgnl1
Epb41	Chchd2
Epn2	Chchd5
Erp27	Chchd6
Erp44	Chchd7
Ets1	Chic2
Evi2	Chl1
Evl	Chmp1b
Ezr	Chmp2a
Fam104a	Chp1
Fam111a	Chtop
Fam114a1	Cib2
Fam160a2	Cic
Fam167a	Cir1
Fam204a	Cish
Fam214a	Ckap5
Fam214b	Clcn5
Fam43a	Clcn6
Fam76b	Clcn7
Fam91a1	Clec12a
Farsb	Clec2d
Fbxo4	Cln3
Fcgr2b	Clnk
Fchsd2	Cmc1
Fcrl1	Cmtm4
Fcrl5	Cmtm7
Fcrla	Cnot6
Fdxacb1	Cnot6l
Ffar1	Cnot8
Fgd2	Coa5
Fgd3	Col15a1
Fgd6	Col19a1
Fh1	Commd3
Fig4	Copb1
Filip1l	Cope
Fkbp11	Cops4
Flna	Copz2
Fmn1	Coq2
Fmnl3	Coro1b
Fnbp1	Coro2a
Fos	Cox14
Fosb	Cox20
Foxn3	Cox4i1
Foxo1	Cox6a1
Foxp4	Cox7a2
Fuca1	Cox7b
Gadd45g	Cox7c
Ganc	Cpne3
Gch1	Cpq
Gcnt1	Cpt1a
Gdi2	Creb3
Gemin7	Creb3l2
Gga2	Creld2
Ggct	Crim1
Gm14137	Crot
Gm49368	Crtap
Gm7879	Csnk1g2
Gngt2	Csrp1
Gns	Cstf2t
Gpcpd1	Ctbp2
Gpr137c	Ctbs
Gpr174	Ctif
Gpr18	Ctnnbip1
Gpr183	Ctnnbl1
Gpr65	Ctnnd2
Gramd4	Ctsb
Grap2	Ctse
Grb2	Ctsw
Grk5	Cuedc1
Grk6	Cuta
Grpel2	Cwc15
Gypc	Cxxc5
H2-DMb1	Cyb5a
H2-DMb2	Cyfip2
Haus5	Cyp51
Hcls1	Cyp7b1
Hdac1	D16Ertd472e
Heg1	Daam1
Hepacam2	Dad1
Herc4	Dap
Hes1	Dapk2
Hexb	Dbf4
Hivep2	Dbp
Hps3	Dcaf12
Hs3st1	Dcaf6
Hsh2d	Dcaf7
Hspa14	Dctn6
Hspb11	Dctpp1
Htra2	Dcun1d4
Htt	Ddost
Icam2	Ddx23
Icosl	Ddx3y
Ier2	Ddx51
Ifit3	Deaf1
Ifit3b	Decr1
Ifngr2	Dedd2
Ift140	Dennd2d
Ift172	Dgcr6
Ift27	Dhcr7
Iglc1	Dhrs13
Iglc2	Dhrs7
Ikbkb	Dip2c
Ikzf3	Dlg2
Il10ra	Dlg4
Il21r	Dnah8
Il2rg	Dnajb13
Il4i1	Dnajb14
Il4ra	Dnajb9
Ino80c	Dnajc17
Insig2	Dnajc19
Invs	Dnajc7
Iqsec1	Dnase1l1
Irak2	Dnase1l3
Irak3	Dnmt3a
Irak4	Dock4
Irf2	Dock7
Irf2bpl	Dok2
Itgae	Dpm3
Itgam	Dpy19l1
Itsn2	Dpy19l3
Jun	Dr1
Junb	Drosha
Jund	Dse
Kcnc3	Dst
Kcnj1	Dtx2
Kcnq5	Dtx3l
Kdm2a	Dtx4
Kif9	Dusp28
Klf12	Dusp5
Klf13	Dusp6
Klf16	Dusp7
Klf2	Dut
Klf3	Dync1h1
Klhl14	Dynlrb1
Kras	Dyrk1b
Laptm5	E2f3
Lat2	E2f6
Lax1	Ece1
Lbh	Edem2
Ldlrap1	Eef2k
Lfng	Eef2kmt
Lgmn	Eepd1
Limd1	Efna5
Limd2	Eid1
Lmbrd1	Eid2
Lmo2	Eid2b
Lonrf1	Eif2a
Lpcat1	Eif2ak2
Lpxn	Eif2s3y
Lrrc42	Eif3j1
Lrrc8c	Eif4b
Lrrc8d	Eif4enif1
Lrrk2	Elovl6
Ltv1	Emb
Ly96	Emc4
Lyl1	Emc8
Lyn	Emilin1
Malt1	Eml2
Man1a	Eml6
Man2a1	Endod1
Map2k1	Eng
Map3k1	Eno3
Map3k14	Ephb6
Map3k8	Epm2aip1
Map3k9	Eps15
Map4k1	Erap1
Map4k5	Ercc5
Marcksl1	Ergic1
Mcat	Ergic3
Med13	Erlin2
Mef2c	Ermap
Mef2d	Ern1
Mettl23	Esd
Mgrn1	Espl1
Mical1	Esyt2
Mical3	Ethe1
Mid1ip1	Etv6
Mif4gd	Evi5
Mknk2	Exosc5
Mpg	Fabp5
Mreg	Fads1
Ms4a1	Fads3
Ms4a4c	Fam102b
Ms4a6c	Fam110a
Ms4a7	Fam114a2
Msn	Fam117a
Mtch2	Fam20b
Mthfsl	Fam216a
Mtmr4	Fam53b
Mtpn	Fam71b
Mtss1	Fam98c
Mybpc2	Fancd2
Mylip	Fbrs
Myo1c	Fbxl14
Myo1e	Fbxl17
Myo1g	Fbxo48
Mzb1	Fbxo9
N4bp2	Fbxw11
Naaa	Fbxw4
Nab2	Fbxw7
Ncf2	Fcgr3
Ncf4	Fdft1
Ncstn	Fdps
Ndc80	Fdx1
Nek8	Fggy
Neurl2	Fhit
Nfat5	Fhl3
Nfu1	Fkbp1a
Nipa2	Flnb
Nipsnap3b	Flot2
Nlrc4	Flt3
Nod1	Fmnl2
Nrbf2	Fndc3a
Nrbp1	Fndc3b
Nrp2	Foxk2
Nuak2	Foxo3
Nubp1	Foxred2
Nudt15	Frmd4a
Nxpe3	Frmd4b
Ogdh	Fryl
Osgepl1	Fth1
P2rx4	Fut4
P2ry10	Fut8
Pacs1	Fyco1
Pafah1b1	Fyn
Pag1	Gab2
Parp1	Gab3
Pax5	Gabarapl1
Pbx3	Gadd45b
Pced1b	Galc
Pcmt1	Gale
Pcmtd1	Galnt3
Pde4b	Galnt7
Pde8a	Ganab
Pdlim7	Gas7
Pdrg1	Gatad1
Pgap1	Gbe1
Pggt1b	Gbp4
Phf11a	Gbp6
Phf11b	Gbp8
Phf20	Gbp9
Phf23	Gclm
Phlpp1	Gcm2
Phtf2	Gdpd1
Phyh	Gdpd5
Piezo1	Gfi1
Pigr	Gfod1
Pik3c2b	Gga1
Pik3r6	Ggh
Pikfyve	Ghitm
Pim1	Glipr1
Pitpnc1	Glo1
Plbd1	Glod4
Plcg2	Glt1d1
Plcl2	Gm5617
Pld3	Gmds
Pld4	Gna12
Plek	Gna15
Plekha1	Gnas
Plekhf2	Gnb4
Plekhg2	Gnb5
Plekhj1	Gne
Plekhm1	Gng12
Plekho1	Gng2
Plk2	Gnptg
Pls1	Golim4
Plscr1	Golph3
Pmaip1	Golt1b
Pmf1	Gpaa1
Pml	Gpr108
Poc1b	Gpr155
Pogk	Gpr160
Pold4	Gpr162
Polg	Gpr35
Polm	Gpr68
Polr2a	Gprc5c
Pou2af1	Gprin3
Pou2f2	Gpx4
Ppfibp2	Grik5
Ppil1	Grina
Ppm1k	Grm8
Ppp1r12c	Grn
Ppp1r16b	Gsg1
Ppp3ca	Gspt1
Ppp3cc	Gsr
Ppp3r1	Gtf2i
Prkab2	Gtf2ird1
Prkcb	Gtf3a
Prkce	Gtpbp1
Prrc2b	Gucy2c
Psen2	Gyg
Psmc3ip	H13
Psmd14	Haus3
Ptk2	Havcr2
Ptk2b	Hbp1
Ptpn1	Hbs1l
Ptpn14	Hcfc1r1
Ptpn22	Hdac7
Ptprc	Hdhd3
Ptprcap	Heatr6
Pxdc1	Herc6
Pxk	Herpud1
Rab30	Hes7
Rab43	Hfe
Rab4b	Hfm1
Rabep1	Hibadh
Rabep2	Higd2a
Rabgef1	Hivep1
Rad51c	Hivep3
Ralgps2	Hk1
Rasa3	Hlx
Rasal1	Hmg20b
Rasgef1b	Hmgb1
Rasgrp3	Hmgcl
Rassf2	Hmgcr
Rassf3	Hmgcs1
Rbm3	Hmox2
Recql5	Hnrnpul1
Rela	Hoxa7
Relt	Hp1bp3
Rfc2	Hpcal1
Rfk	Hras
Rft1	Hrh1
Rfx5	Hs2st1
Rhbdf1	Hs3st3b1
Rhob	Hsbp1
Rhof	Hsd17b4
Rhoh	Hsdl2
Rhoq	Hsp90b1
Rin3	Hspa13
Rmi1	I830077J02Rik
Rnf130	Idh2
Rnf145	Idi1
Rnf157	Idnk
Rnf216	Iffo2
Rpain	Ifi204
Rpl22l1	Ifi207
Rps19	Ifih1
Rps27rt	Ifitm2
Rras	Ifitm3
Rras2	Ifnar1
Rtn3	Ift122
Rufy3	Ift20
Runx1	Ift57
S1pr1	Ift80
S1pr4	Igf1r
Sash3	Il10rb
Sbno2	Il11ra1
Scml4	Il12rb1
Scn4a	Il12rb2
Sdc3	Il13ra1
Sdhaf2	Il1rl2
Sema5a	Il2ra
Senp7	Il6st
Sergef	Il7r
Serpinb1a	Ilk
Sertad1	Impa2
Sertad2	Inpp4a
Setbp1	Inpp4b
Sfxn5	Inpp5b
Sgms1	Insig1
Sh2b3	Ints1
Sh3bgrl3	Ipo11
Sh3bp2	Iqgap2
Sh3bp5	Irak1bp1
Sh3glb1	Irf1
Sh3pxd2a	Irf2bp2
Shisa5	Irf6
Sipa1	Irf7
Slamf1	Isg15
Slamf6	Itga4
Slc12a6	Itgal
Slc15a4	Itgb3
Slc17a9	Itgb7
Slc1a5	Itk
Slc20a2	Ivns1abp
Slc23a1	Jagn1
Slc25a19	Jak2
Slc2a1	Jdp2
Slc31a1	Kbtbd7
Slc34a1	Kcnip2
Slc35f5	Kctd12
Slc50a1	Kctd13
Slc7a1	Kctd2
Slc7a7	Kdm1a
Slc9a7	Kdm1b
Smad7	Kdm5d
Smagp	Khk
Smap2	Kif13b
Smpd1	Kif3a
Snap29	Kif3b
Snn	Kifap3
Snx2	Kit
Snx20	Klhdc10
Snx25	Klhdc9
Snx30	Klhl22
Snx8	Klhl7
Sorl1	Klhl8
Sox5	Klrb1c
Sp110	Klrb1f
Spi1	Klre1
Spice1	Klri2
Sptan1	Klrk1
Srgn	Kptn
Srsf11	Krcc1
Ssh1	Krr1
Ssh2	Krtcap2
St6gal1	L3mbtl3
St6galnac3	Lage3
Stap1	Lamp1
Stard10	Lamtor1
Stat3	Larp1
Stat4	Lasp1
Stk10	Lat
Stk11ip	Lbr
Stk17b	Lca5
Stk24	Lca5l
Stoml1	Lcmt1
Strada	Lcp2
Stradb	Ldhb
Stt3b	Ldlr
Suclg2	Leprotl1
Sufu	Lifr
Susd1	Lin37
Susd3	Litaf
Swap70	Lmo4
Syk	Lpin1
Syne3	Lpin2
Sypl	Lrig1
Syt11	Lrp12
Syvn1	Lrp5
Tank	Lrp8
Taok3	Lrpap1
Tbc1d1	Lrrc1
Tbc1d10c	Lrrc47
Tbc1d5	Lrrc56
Tbx21	Lta4h
Tcf3	Ltbp1
Tcp11l2	Ltbp3
Tead2	Lxn
Tec	Ly9
Tfam	Lyrm4
Tfeb	Lysmd2
Tgfbr2	Lzts2
Themis2	M6pr
Tlr1	Mag
Tlr4	Magt1
Tlr9	Maml2
Tmem101	Maml3
Tmem123	Man1a2
Tmem131	Man1b1
Tmem168	Man1c1
Tmem50b	Man2a2
Tmf1	Manbal
Tmprss13	Mansc1
Tnfaip8	Map2
Tnfrsf13c	Map4k3
Tnip2	Map4k4
Tomm34	Map7d1
Tor1aip1	Mapkapk2
Tpr	Marcks
Tpst2	Maz
Traf1	Mbd2
Traf3ip3	Mbnl1
Traf5	Mbp
Trak1	Mbtd1
Trak2	Mcee
Trappc2	Mcfd2
Trappc6b	Mctp1
Trib2	Mctp2
Trim12a	Mdga1
Trim35	Mecr
Trim46	Med12l
Trim5	Med14
Trim59	Med16
Trim7	Med21
Trio	Med22
Trip10	Med29
Trnau1ap	Med30
Trp53i11	Megf8
Trpm4	Megf9
Trub2	Mettl7a1
Tsen34	Mettl9
Tsnaxip1	Mfap3l
Tspan14	Mfsd12
Tspan17	Mgat1
Tuba1a	Mgll
Txndc9	Mgst2
Ubash3b	Mgst3
Ube2d2a	Mib1
Ube2k	Mink1
Ube2w	Mknk1
Ubl3	Mkrn1
Ublcp1	Mlec
Uchl3	Mlf2
Uhmk1	Mmd
Ulk3	Mob3a
Unc93b1	Mob3b
Usp28	Mok
Usp6nl	Mospd1
Vat1	Mpeg1
Vim	Mprip
Vps37b	Mpzl3
Vrk1	Mrfap1
Wdfy2	Mri1
Wdfy4	Mrpl13
Wdr26	Mrpl24
Wdr44	Mrpl32
Wdr47	Mrpl33
Wipf1	Mrpl48
Wsb1	Mrpl9
Xpnpep1	Mrps26
Xrcc5	Mrps33
Yeats4	Mrps34
Zbtb32	Ms4a6d
Zbtb4	Msi2
Zbtb46	Msl3
Zc3h12d	Mthfd2
Zdhhc18	Mthfd2l
Zeb2	Mtmr14
Zfand5	Mvd
Zfp296	Mx1
Zfp318	Mxd1
Zfp507	Mybphl
Zfp580	Myo9a
Zfp597	Myof
Zfp688	Myzap
Zfp831	Mzt2
Zfp94	N4bp3
Zmat1	Naa20
Zmym5	Nabp1
Zscan18	Nacc1
	Naga
	Nagk
	Nanos3
	Napb
	Nav2
	Nbn
	Ncapd3
	Nceh1
	Nckap1
	Nckap5l
	Ncoa4
	Ncor1
	Ndufa1
	Ndufa13
	Ndufa2
	Ndufa3
	Ndufa7
	Ndufb11
	Ndufb3
	Ndufb9
	Ndufs2
	Ndufs4
	Ndufs5
	Neil1
	Neil2
	Nek6
	Nf2
	Nfe2l3
	Nfix
	Nfyb
	Ngly1
	Nhsl1
	Nipal1
	Nipal3
	Nlrc5
	Nlrp3
	Nme4
	Nme7
	Nmral1
	Notch1
	Nphp1
	Nr2c2
	Nr2c2ap
	Nr3c1
	Nrxn2
	Nsmaf
	Nsmce2
	Nub1
	Nucb2
	Nudcd3
	Nudt2
	Nudt22
	Nudt3
	Nudt4
	Nup107
	Nxf1
	Nxn
	Oas3
	Oaz1
	Ociad1
	Ogfrl1
	Olfml2a
	Os9
	Osbpl3
	Ost4
	Otud5
	Oxr1
	P2rx7
	P2ry12
	P2ry14
	P4ha1
	Padi1
	Padi2
	Pafah1b3
	Pafah2
	Paip2
	Palld
	Paox
	Park7
	Parp12
	Parp8
	Parp9
	Pcgf2
	Pcgf5
	Pcyox1
	Pdcd4
	Pdcd6
	Pde11a
	Pde2a
	Pde4a
	Pde4dip
	Pdia5
	Pdpk1
	Pds5b
	Pdxk
	Pdzd8
	Pea15a
	Peli2
	Pet100
	Pex14
	Pfkm
	Pgam2
	Pgls
	Pgm2l1
	Pgs1
	Phf2
	Phkb
	Phtf1
	Pigh
	Pigp
	Pigv
	Pik3cb
	Pik3cg
	Pik3ip1
	Pik3r1
	Pik3r5
	Pim2
	Pin4
	Pip4k2a
	Pip4k2b
	Pitpnb
	Pja2
	Pkd1
	Pkib
	Plac8
	Plcd3
	Plcg1
	Plekha7
	Plekhf1
	Plgrkt
	Plin2
	Plxdc1
	Plxdc2
	Plxna2
	Plxnd1
	Pmepa1
	Pmm2
	Pnkd
	Pnrc1
	Poldip2
	Pole3
	Polr2g
	Polr2i
	Polr2m
	Pomp
	Pop5
	Ppa2
	Ppfibp1
	Ppia
	Ppif
	Ppp1r12b
	Ppp1r14a
	Ppp1r3b
	Ppp1r3e
	Ppp1r9b
	Ppp2ca
	Ppp2r5d
	Prdx2
	Prdx5
	Prickle1
	Prkag2
	Prkar2b
	Prkca
	Prkch
	Prkcsh
	Prr5l
	Prss22
	Psap
	Psma8
	Psmb10
	Psmb6
	Psph
	Pstpip1
	Ptafr
	Ptger2
	Ptov1
	Ptp4a1
	Ptpn4
	Ptpre
	Ptprk
	Ptpro
	Pvr
	Qser1
	Qsox1
	R3hdm4
	Rab11fip1
	Rab11fip4
	Rab27a
	Rab2a
	Rab33b
	Rab36
	Rab37
	Rab3d
	Rab3il1
	Rab5a
	Rab8b
	Rabgap1l
	Racgap1
	Rad51b
	Rai1
	Ralbp1
	Ralgps1
	Ramp1
	Ranbp3
	Ranbp9
	Rangrf
	Rap1a
	Rap2a
	Rap2b
	Rarg
	Rasa1
	Rasa4
	Rasgrf1
	Rassf5
	Rbfa
	Rbm7
	Rcan2
	Rcan3
	Rcbtb2
	Rcc2
	Rcn2
	Rcor1
	Rcsd1
	Reck
	Reep1
	Reep5
	Rell1
	Reps1
	Rexo2
	Rfx8
	Rgcc
	Rgs1
	Rgs10
	Rgs12
	Rgs6
	Rhd
	Rhoc
	Rmnd5a
	Rnase4
	Rnaset2a
	Rnaset2b
	Rnf10
	Rnf103
	Rnf11
	Rnf123
	Rnf125
	Rnf149
	Rnf166
	Rnf167
	Rnf213
	Rpia
	Rpn2
	Rps27l
	Rps6ka1
	Rptor
	Rragc
	Rrm2b
	Rsph3b
	Rtf1
	Rtn4rl1
	Runx2
	S1pr2
	Samd3
	Sap30
	Sap30l
	Sav1
	Sbf1
	Scamp1
	Scand1
	Scap
	Scarb2
	Scel
	Scfd1
	Scn3a
	Scp2
	Sdcbp2
	Sdhd
	Sec11c
	Sec13
	Sec22a
	Sec22b
	Sec61a1
	Sec61g
	Sec62
	Secisbp2l
	Selplg
	Senp6
	Serhl
	Serinc1
	Serinc5
	Serpinf1
	Sestd1
	Setd3
	Setd7
	Sf3b5
	Sfmbt2
	Sgpp1
	Sgsh
	Sh2b1
	Sh2b2
	Sh2d5
	Sh3bgr
	Sh3bp1
	Sh3bp4
	Sh3bp5l
	Sh3rf1
	Sh3tc1
	Siglech
	Sigmar1
	Sik1
	Sil1
	Sin3b
	Sirt5
	Skap1
	Slamf7
	Slc16a13
	Slc18b1
	Slc22a23
	Slc25a13
	Slc25a24
	Slc25a51
	Slc29a3
	Slc30a5
	Slc33a1
	Slc35b1
	Slc35b3
	Slc35e2
	Slc35f2
	Slc37a1
	Slc38a10
	Slc39a11
	Slc39a8
	Slc41a2
	Slc44a1
	Slc7a6
	Slc9a1
	Slc9a2
	Slc9a3r1
	Slc9a9
	Slco3a1
	Slco4a1
	Slco5a1
	Slfn8
	Slirp
	Smarce1
	Sms
	Snai3
	Snap23
	Snd1
	Sned1
	Sntb1
	Snx18
	Snx29
	Sod1
	Soga1
	Sort1
	Sox4
	Spag5
	Spcs2
	Spint2
	Spns1
	Spop
	Sppl2b
	Sppl3
	Spred1
	Spry1
	Spsb1
	Spty2d1
	Src
	Srp14
	Srp19
	Srp68
	Srp72
	Srpk2
	Srsf4
	Ssbp2
	Ssbp3
	Ssr1
	Ssr2
	Ssr3
	St7l
	Stag3
	Stam
	Stambpl1
	Stard4
	Stard5
	Stim2
	Stk16
	Stk3
	Stk39
	Stk4
	Stt3a
	Stx16
	Stxbp2
	Suds3
	Sulf2
	Sun2
	Supt3
	Supt4a
	Svil
	Syf2
	Syne2
	Synj1
	Sytl1
	Tada1
	Taf4
	Tagln2
	Tanc2
	Tapbpl
	Tapt1
	Tbc1d16
	Tbc1d2
	Tbc1d2b
	Tbc1d4
	Tbca
	Tbcb
	Tbl1x
	Tbrg1
	Tcf12
	Tcf7
	Tcf7l2
	Tdrd3
	Tdrkh
	Tep1
	Tex2
	Tfap4
	Tfg
	Tfrc
	Tgfbr1
	Thnsl2
	Thra
	Tiam1
	Tigit
	Timp2
	Tlcd2
	Tle1
	Tm7sf3
	Tmbim1
	Tmbim6
	Tmco1
	Tmed10
	Tmed2
	Tmed4
	Tmed7
	Tmem106c
	Tmem109
	Tmem161a
	Tmem186
	Tmem191c
	Tmem205
	Tmem208
	Tmem214
	Tmem219
	Tmem229b
	Tmem248
	Tmem38b
	Tmem42
	Tmem50a
	Tmem59
	Tmem63a
	Tmsb4x
	Tmtc3
	Tmx1
	Tnfaip3
	Tnfaip8l1
	Tnfrsf14
	Tnfrsf1a
	Tnfsf10
	Tnfsf12
	Tnfsf8
	Tnfsfm13
	Tnip1
	Tnni2
	Tnrc18
	Tns1
	Tns3
	Tob1
	Tom1
	Tomm20
	Tomm7
	Top1
	Tox
	Tpk1
	Tpm1
	Tpp1
	Trabd
	Traf4
	Traf6
	Tram1
	Trappc5
	Trib1
	Trim12c
	Trim13
	Trim24
	Trim3
	Trim30a
	Trim30c
	Trim30d
	Trp53
	Trp53i13
	Trp53inp1
	Trpm1
	Tsc22d1
	Tsg101
	Tsn
	Tspan13
	Tspan3
	Tspo
	Tspyl1
	Tsr3
	Ttc13
	Ttc3
	Ttc39c
	Ttc7
	Ttc7b
	Txlnb
	Txndc11
	Txndc15
	Tyrobp
	U2af1
	Uba5
	Ubac2
	Ube2h
	Ubl7
	Ubn1
	Ubxn4
	Ucp2
	Ufc1
	Uggt1
	Unk
	Unkl
	Upb1
	Uqcr11
	Uqcrq
	Uso1
	Usp18
	Usp30
	Usp53
	Ust
	Utrn
	Vamp1
	Vangl2
	Vcp
	Vegfb
	Vgll4
	Vkorc1
	Vmac
	Vps26a
	Vps26b
	Vps35
	Vps72
	Vrk2
	Vwa5a
	Wasf2
	Wdr13
	Wdr45
	Wdr81
	Wnt10a
	Wwp1
	Xbp1
	Xrcc1
	Xxylt1
	Ydjc
	Yipf2
	Yipf3
	Yipf5
	Ypel2
	Ywhae
	Zbtb10
	Zbtb20
	Zbtb45
	Zc2hc1a
	Zdhhc14
	Zfp131
	Zfp219
	Zfp260
	Zfp280c
	Zfp36l2
	Zfp385c
	Zfp386
	Zfp512b
	Zfp518b
	Zfp523
	Zfp524
	Zfp54
	Zfp579
	Zfp618
	Zfp623
	Zfp629
	Zfp652
	Zfp704
	Zfp74
	Zfp740
	Zfp760
	Zfp763
	Zfp768
	Zfp827
	Zfp9
	Zfp90
	Zfp995
	Zfyve19
	Zfyve28
	Zhx3
	Zkscan17
	Zmiz2
	Znhit2
	Znrf1
	Zscan2
	Zyx

### Sheet: Table S4b_DE_pSTAT3_Lu 2019
Supp Table 4b: Differentially expressed genes in Stat3 K658N/K658N relative to Stat3 +/+ CD21low CD23low B cells, that were also pSTAT3-bound in both anti-IgM stimulated human peripheral naïve B cells and in TMD8 cells, in Lu et al. 2019
Associated reference: Lu et al. 2019. Blood Cancer J. Inhibition of the STAT3 target SGK1 sensitises diffuse large B cell lymphoma cells to AKT inhibitors
Genes that were DE_UP in Stat3 K658N/K658N relative to Stat3 +/+ CD21LO B cells [AND] pSTAT3-bound in both TMD8 cells and BCR-stimulated human peripheral naïve B cells, in Lu et al. 2019.	Genes that were DE_DOWN in Stat3 K658N/K658N relative to Stat3 +/+ CD21LO B cells [AND] pSTAT3-bound in both TMD8 cells and BCR-stimulated human peripheral naïve B cells, in Lu et al. 2019.
4930523C07Rik	Mctp2
6030468B19Rik	Sms
Abcg1	Nrxn2
Acox3	Eef2k
Actr2	Irf7
Adap1	Frmd4a
Adora2a	Inpp4a
Adrb2	Rai1
Agpat4	Ramp1
Aim2	Runx2
Akap13	Tmem229b
Akna	Iqgap2
Akt2	Gnb4
Alpk2	Ifnar1
Ankrd33b	Selplg
Ankrd44	Notch1
Ap1m1	Znrf1
Arhgap24	Scarb2
Arhgap25	Ctse
Arhgap26	Rptor
Arhgap4	Gtf2i
Arhgef1	Basp1
Arid5b	Abca6
Armc7	Gfod1
Arpc2	Tbc1d16
Arpc5l	R3hdm4
Art3	Tbl1x
Asap1	Nsmce2
Atf5	Slc22a23
Atg4c	Agtrap
Atp6v0a1	Gpr160
Atxn1	Slc9a9
B3gnt7	Sntb1
Bach2	Hrh1
Bank1	Cmtm7
Baz1a	Fmnl2
Bcar3	Rad51b
Bcl2a1b	Scn3a
Bcl2a1d	Tcf7l2
Bcl6	Eepd1
Bfsp2	Grm8
Bhlhe40	Timp2
Birc3	Il1rl2
Blk	Slamf7
Casp9	Dip2c
Ccdc71l	Inpp5b
Ccdc88c	Pafah1b3
Ccm2	Efna5
Ccnd3	Cd209a
Ccr6	Cd209e
Ccr7	Cd209d
Cd19	Cd33
Cd22	Foxo3
Cd53	Zfp524
Cd69	Rps6ka1
Cd72	Ifi204
Cd74	Adtrp
Cd79a	Serpinf1
Cd83	Impa2
Cdc42bpb	Gna15
Chd7	Maml2
Chsy1	Emb
Ciita	Cpq
Clasp1	Lrp5
Clec2g	Cd209c
Cotl1	Agpat5
Cpm	Ap3s1
Crk	Ergic1
Crlf2	Trim30a
Csk	Nlrp3
Ctsa	H13
Ctsc	Palld
Ctsh	Hpcal1
Ctso	Man2a2
Ctsz	Sh3rf1
Cux1	Ifi207
Cxcr5	Ssr1
Cyth1	Eps15
Cytip	Zfp704
Ddx5	Fggy
Dennd4a	Mob3a
Dennd5b	Nek6
Dgkh	Dlg2
Dmd	Fam102b
Dnaja2	Ust
Dnm3	Tmed7
Dram2	Arhgap18
Dtnbp1	Dusp5
Dtx1	Trabd
Dusp2	Bhlha15
Ebf1	Mpeg1
Egln2	Mettl9
Ehd1	Mtmr14
Eif2ak1	Supt3
Ell3	Auts2
Epn2	B4galt4
Erp44	Cdc42ep3
Ets1	Siglech
Evi2	Dtx2
Ezr	Dnase1l3
Fam111a	Snd1
Fam214a	Stk3
Fam214b	Sik1
Fchsd2	Zmiz2
Fcrl5	Cacna1d
Ffar1	Ralgps1
Fgd6	Atp10a
Filip1l	Tom1
Fmnl3	Ctsb
Fnbp1	Arhgap42
Fos	Serinc5
Foxn3	Gnas
Foxo1	Camk2g
Gdi2	Svil
Gm14137	Pik3r5
Gpcpd1	Mapkapk2
Gpr18	Arhgef5
Gpr183	Stk39
Gramd4	Igf1r
Grb2	Tmem59
Grk5	Mctp1
Grk6	Cox14
Gypc	Gab2
Hivep2	Ap2a2
Hps3	Cd96
Hsh2d	Traf4
Htra2	Cdk6
Htt	Rcan2
Ifit3	Etv6
Ifit3b	Src
Ifngr2	Rabgap1l
Iglc1	Agfg2
Iglc2	Dnmt3a
Ikbkb	Prkch
Ikzf3	Ift20
Il21r	Mob3b
Il4i1	Cdyl2
Ino80c	Mthfd2
Iqsec1	Ankrd28
Irak4	Lpin2
Irf2	Dtx3l
Jun	Mgat1
Junb	Bmf
Jund	Slc35e2
Kcnc3	Alpk1
Kcnq5	Il6st
Kdm2a	Rab27a
Klf13	Tmem50a
Klf16	Prkar2b
Klf2	Polr2i
Klhl14	Edem2
Laptm5	Prr5l
Lat2	Il10rb
Limd2	Pde4dip
Lmo2	Pdcd4
Lpcat1	Clcn5
Lpxn	Eef2kmt
Lrrc8c	Tle1
Lrrk2	Mbnl1
Ly96	Ppp1r3b
Lyl1	Hivep3
Lyn	Ranbp9
Malt1	Cd247
Man1a	Ldlr
Man2a1	Arhgap10
Map3k1	Tox
Map3k14	Rcbtb2
Map3k8	Il12rb2
Map4k1	Il13ra1
Mef2c	Lpin1
Mgrn1	Hs2st1
Mical3	Gas7
Ms4a1	Sbf1
Ms4a6c	Med12l
Ms4a7	Galc
Mthfsl	Sfmbt2
Mtpn	Maml3
Mtss1	1700025G04Rik
Mybpc2	Itk
Mylip	Kdm5d
Myo1c	Inpp4b
Myo1e	Ipo11
Myo1g	Gucy2c
N4bp2	Oxr1
Ncf4	Med16
Nek8	Sppl3
Neurl2	Gmds
Nod1	Snx18
Nuak2	Mib1
Nubp1	Tnip1
Nxpe3	Dennd2d
Pacs1	Gpr68
Pag1	Nudcd3
Parp1	Arid3a
Pax5	Ank
Pbx3	Trim30c
Pced1b	Ctbs
Pcmtd1	Iffo2
Pde4b	Ece1
Phlpp1	Xxylt1
Phtf2	Hfm1
Pigr	Tfg
Pik3r6	Pstpip1
Pikfyve	Casp7
Pitpnc1	Zfp827
Plbd1	Txndc11
Plcg2	Itga4
Plek	Cdc42bpg
Plekha1	Rhd
Plekhg2	Vegfb
Plscr1	Clec2d
Pml	Tmco1
Pold4	Glt1d1
Polr2a	Gng2
Pou2af1	Atp11b
Pou2f2	Alox5ap
Ppp1r16b	Heatr6
Prkcb	Grn
Prkce	4931406C07Rik
Psmd14	Anxa7
Ptk2	Cstf2t
Ptk2b	Vwa5a
Ptpn1	Pik3cg
Ptprc	Fbxw4
Ptprcap	Osbpl3
Rab30	Wdr81
Rab4b	Pde2a
Rabep2	Tiam1
Ralgps2	Herc6
Rasa3	Sh3bp1
Rasal1	Tlcd2
Rasgrp3	Col15a1
Rassf2	Daam1
Rela	Myo9a
Relt	Hk1
Rfc2	Pim2
Rhoh	Dnajc17
Rhoq	Pcgf2
Rin3	Fbxo9
Rnf157	Utrn
Rnf216	Rap2a
Rps19	Pmepa1
Rras2	Flt3
Rufy3	Ppp1r12b
Runx1	BC005537
S1pr1	Cdc26
S1pr4	Kif13b
Sbno2	Mx1
Serpinb1a	Mmd
Setbp1	Apol7e
Sh2b3	Ucp2
Sh3bp2	Tnfsf10
Sh3bp5	Esd
Shisa5	Zdhhc14
Slamf1	Cdk14
Slc15a4	Dcaf12
Slc25a19	Rtf1
Slc31a1	Hivep1
Slc9a7	Cd1d1
Snx20	Rab11fip1
Snx25	Rab11fip4
Sorl1	Prickle1
Sox5	Sh3tc1
Sp110	Cables1
Ssh1	Pde11a
Ssh2	Vrk2
St6gal1	Ccdc102a
Stat3	Arl6ip5
Stk10	Hsp90b1
Stk17b	Aoah
Stk24	Trpm1
Stoml1	Arhgef6
Strada	Nabp1
Susd1	Chl1
Swap70	Irf1
Syk	Rcsd1
Syvn1	Abcb9
Tank	Sh2b2
Taok3	Bcat2
Tbc1d10c	E2f3
Tbc1d5	Sned1
Tcp11l2	Cish
Tfeb	Otud5
Tgfbr2	Idnk
Themis2	Zfp763
Tlr1	Eml6
Tlr9	Mbp
Tmem131	Olfml2a
Tmem50b	Isg15
Tnfaip8	Tbcb
Tnfrsf13c	Sulf2
Tnip2	Eno3
Traf1	Acaa1a
Trim12a	Psap
Trim35	Bri3bp
Trim5	Asxl1
Trp53i11	Kif3b
Tspan17	Srp14
Txndc9	Rcor1
Ubash3b	Msi2
Ube2w	Ywhae
Ubl3	Gga1
Unc93b1	Ubac2
Usp6nl	Col19a1
Vim	Nlrc5
Vps37b	Ptpre
Wdfy2	Fam71b
Wdfy4	Cic
Wsb1	Rnf213
Zbtb32	Tmem109
Zbtb4	Tnfsf8
Zc3h12d	Prkcsh
Zeb2	Slc37a1
Zfp831	Unkl
Zmym5	Ddx23
	Pgm2l1
	Ube2h
	Zfp386
	Ppp1r9b
	Arhgap27
	Unk
	Il2ra
	Sav1
	Dapk2
	Trim12c
	Wasf2
	Rgs6
	Cxxc5
	Mprip
	Adar
	Cdyl
	Pip4k2a
	Ttc39c
	Nr3c1
	Lysmd2
	Slc7a6
	Jdp2
	Coro1b
	Ctbp2
	Dync1h1
	Parp9
	Pgs1
	Cdk2ap1
	S1pr2
	Cbx1
	Ms4a6d
	Rassf5
	Nf2
	Nudt22
	Mgst2
	Plxnd1
	Apol10b
	Gadd45b
	Lin37
	Trim30d
	Erlin2
	Slco5a1
	Cpt1a
	Itgb3
	Lrig1
	Stim2
	Cep112
	Rbfa
	Rasa1
	Ltbp1
	Hdac7
	Ccl3
	Bik
	Atp6v1g3
	Bcor
	Pdcd6
	Cdkn1a
	Litaf
	Fbxl17
	Card11
	Med29
	Bad

### Sheet: Table S4c_DE_STAT3_Lu 2018
Supp Table 4c: Differentially expressed genes in Stat3 K658N/K658N relative to Stat3 +/+ CD21low CD23low B cells, that were also STAT3-bound in both TMD8 and OCI-LY10 cells, in Lu et al. 2018
Associated reference: Lu et al. 2018. PNAS. Gene regulation and suppression of type I interferon signaling by STAT3 in diffuse large B cell lymphoma
Genes that were DE_UP in Stat3 K658N/K658N relative to Stat3 +/+ CD21LO B cells [AND] STAT3-bound in both TMD8 and OCI-LY10 cells, in Lu et al. 2018.	Genes that were DE_DOWN in Stat3 K658N/K658N relative to Stat3 +/+ CD21LO B cells [AND] STAT3-bound in both TMD8 and OCI-LY10 cells, in Lu et al. 2018.
4930523C07Rik	Amz2
Abcg1	Eef2k
Abl2	Irf7
Acadm	Frmd4a
Actr3	Parp8
Actr3b	Rai1
Adap1	Ppm1h
Add3	Net1
Agpat4	Ctnna1
Aim2	Iqgap2
Akap13	Ifnar1
Akt2	Zfhx3
Alpk2	Fhit
Ankrd33b	Rptor
Ankrd44	Gtf2i
Arhgap24	Basp1
Arhgap25	Abca6
Arhgap26	Syne2
Arhgef3	Tbc1d16
Arid5b	Nsmce2
Armc3	Mras
Armc7	Peli2
Arpc5l	Ssbp2
Asap1	Creb3l2
Atg4c	Tanc1
Atp2c1	Gabarapl2
Atp6v0a1	Pde5a
Bach2	Tcf12
Bank1	Ctnnd2
Bcar3	Fbxl13
Bcl2a1b	Ptpro
Bcl2a1d	Gpr160
Bcl6	Elovl6
Bfsp2	Ncoa4
Bpnt1	Slc9a9
Cab39l	Ccdc88a
Cd19	Sntb1
Cd22	Clec12a
Cd53	Robo2
Cd69	Fbxl14
Chd7	Cmtm7
Chsy1	Fmnl2
Ciita	Rad51b
Clasp1	Scn3a
Cux1	Arhgap29
Cxcr5	Tcf7l2
Cyth1	Cdh1
Dennd5b	Grm8
Depdc5	Timp2
Dnm3	Fnip2
Dram2	Sec24d
Dtx1	Dip2c
Ebf1	Triqk
Eml4	Slc8a1
Erp44	Efna5
Farsb	Nme7
Fchsd2	Cd33
Fcrl5	Jak2
Ffar1	Negr1
Fgd6	Ccdc38
Filip1l	Ifi204
Fmn1	Adtrp
Fmnl3	Maml2
Fos	Acer3
Foxo1	Tmem184b
Gatm	Cpq
Gch1	Lrp5
Gm14548	Stox2
Gm15448	Mrps6
Gpcpd1	Pard3
Gpr137c	Arsb
Gpr183	Palld
Grb2	Mitf
Gtdc1	Ifi207
Herc4	Cd8a
Ikbkb	Tgfbr3
Ikzf3	Tmem63a
Il4i1	Angpt1
Irak2	Tspan3
Irf2	Zfp704
Itga2	Fggy
Itsn2	Dlg2
Junb	Fam102b
Kcnq5	Ust
Kctd1	Fryl
Kdm2a	Tmed7
Kif1b	Stk38l
Klf12	Kifap3
Klhl14	Rab2a
Lbh	Gnai1
Lilra6	Rundc3b
Lnx2	Dap
Lpcat1	Mettl9
Lrrc8c	Supt3
Lrrk2	Auts2
Ly96	Slc33a1
Lyn	Siglech
Malt1	Dtx2
Man2a1	Abcb1b
Med13	Itgal
Metap1d	Snd1
Mical3	Dock4
Mreg	Stk3
Ms4a1	Celf4
Ms4a6c	Rpgrip1
Mthfsl	Tmtc1
Mtpn	Cacna1d
Muc1	P2rx7
Mybpc2	Ralgps1
Myo1e	Ezh2
N4bp2	Dnajb9
Nrp2	Serinc5
Nxpe3	Arpp21
Osbpl9	Cers6
Pacs1	Gnas
Pag1	Stk39
Pard3b	Igf1r
Pax5	Mctp1
Pde4b	Pfkm
Phlpp1	Suds3
Phtf2	Gab2
Pikfyve	Cdk6
Pitpnc1	Rcan2
Plcl2	Mapk9
Plekhf2	Mink1
Plscr1	Etv6
Pold4	Spsb1
Pou2f2	Foxm1
Ppp1r16b	Eya1
Ppp3ca	Ppa2
Prkab2	Tfrc
Prkcb	Rabgap1l
Prkce	Agfg2
Prrc2b	Dnmt3a
Ptk2	Prkch
Ptpn1	Ift20
Ptpn22	Nrxn1
Ptprc	Cdyl2
Ptprcap	Ankrd55
Pxk	Fam53b
Rab30	Dtx3l
Rabep2	Fdft1
Rad51c	Lef1
Ralgps2	Gnb5
Rapgef4	Adk
Rasa3	Alpk1
Rasgrp3	Il6st
Recql5	Rab27a
Rft1	Prkar2b
Rgs13	Edem2
Rhoh	Prr5l
Rnf130	Pde4dip
Rnf157	Tle1
Rnf216	Mbnl1
Rps19	Hivep3
Rras2	Upp2
Rtn3	Arhgap10
Runx1	Wdfy3
Sbno2	Tox
Senp7	Gas7
Setbp1	Serhl
Sgms1	Rora
Sh2b3	Med12l
Sh3bp5	Sfmbt2
Shank2	Atp6ap2
Slc25a19	Maml3
Slc7a7	Hsd17b4
Smg1	1700025G04Rik
Snx25	Abcg3
Socs3	Dock7
Sox5	Atxn2
Sp110	Slc39a8
Srgn	Cep70
Ssh2	Inpp4b
St6gal1	Oxr1
Stat3	Stx6
Stk17b	Atg5
Stk38	Med16
Strada	Dnajb6
Stx3	Gmds
Sufu	Mib1
Swap70	Tnip1
Syk	Srpk2
Tank	Slc39a11
Taok3	Rad54l2
Tbc1d5	Arl3
Tgfbr2	Ank
Thsd7a	Eya2
Tmeff1	Xxylt1
Tmem131	Amfr
Tnfaip8	Fbxw11
Tpst1	Casp7
Traf1	Ext1
Tsen34	Slc25a13
Ube2w	Tfdp2
Ubl3	Sv2c
Unc119b	Zfp827
Vps37b	Itga4
Wsb1	Intu
Zeb2	Reln
Zmat1	Map2
	Plekha7
	Apc
	Cstf2t
	Stambp
	Dpy19l3
	Ift80
	Vwa5a
	Ccdc85b
	Zfp54
	Ercc5
	Tiam1
	Paox
	Tmtc4
	Cd226
	Daam1
	Tbc1d22b
	Pcyox1
	Myo9a
	Map4k3
	Ptpn4
	Ntn4
	Ccdc107
	Klri2
	Plekha5
	Cntln
	Pcgf5
	Flt3
	Ppp1r12b
	Slc41a2
	Wwp1
	Rapgef2
	Kif13b
	Mmd
	Apol7e
	Fndc3a
	Ucp2
	Tnfsf10
	Acbd6
	Bbs5
	Cdk14
	Dcaf12
	Rdx
	Sin3b
	Atg3
	Spred1
	Batf3
	St7l
	Cd1d1
	Zbtb20
	Trim24
	Man1a2
	Nlgn2
	Pde11a
	Farp1
	Vrk2
	Atp11a
	Skap1
	Ccdc102a
	Sec11c
	Arl6ip5
	Hsp90b1
	Cdc42bpa
	Bivm
	4930447C04Rik
	Trpm1
	Cbx2
	Glis3
	Snx29
	Irf1
	Cd6
	Sned1
	Otud5
	Eml6
	Atn1
	Nampt
	Magi2
	Prkca
	Msh3
	Asxl1
	Usp53
	Rcor1
	Msi2
	Cecr2
	Rfx8
	Smyd2
	Ubac2
	Nlrc5
	Mrpl48
	Tpk1
	Rnf213
	Tmem109
	Tanc2
	Epm2aip1
	Tnfsf8
	Abcd3
	Golga2
	Ube2h
	Il2ra
	Dapk2
	Ptprr
	Pard6g
	Mocos
	Rgs6
	Adar
	Klre1
	Synpo2
	Lrrc4c
	Nr3c1
	Wdr31
	Dhfr
	Ncor1
	Evi5
	Bmpr1a
	Adam10
	Lrba
	Igsf11
	Ms4a6d
	Atp13a1
	Rassf5
	Nf2
	Apol10b
	Aak1
	Ascc1
	Stim2
	Magi3
	Ttc3
	Pole3
	Ulk2
	Sec62
	Cep112
	Atl2
	Rbfa
	Ltbp1
	Nup107
	Ccl3
	Bik
	Nbn
	Clint1
	Pex14
	Fbxl17
	Ctla4
	Card11
	Sgpp1
	Kif3a
	Elovl7
