## Supplemental Table 5 for "Overactive STAT3 drives accumulation of disease-associated CD21^low^ B cells"

### Sheet: Table S5a_KEGG_BCR_SIGNALLING
PROBE	RANK IN GENE LIST	RANK METRIC SCORE	RUNNING ES	CORE ENRICHMENT	DE CD21low HOM Adj p value	DE CD21low HOM Log2 Fold Change	pSTAT3-bound in ChIPseq of anti-IgM stimulated human naïve B cells	pSTAT3-bound in ChIPseq of TMD8
Akt2	12	19.8818	0.0488685	Yes	1.76437e-82	0.34958	yes	yes
Grb2	15	19.2392	0.0966521	Yes	3.76044e-77	0.448276	yes	yes
Cd72	18	18.9684	0.143762	Yes	5.90553e-75	1.04149	yes	yes
Cd22	25	17.9868	0.188222	Yes	3.04614e-67	1.48341	yes	yes
Cd19	145	13.7953	0.216434	Yes	1.01e-38	1.08309	yes	yes
Rasgrp3	186	13.0016	0.246737	Yes	3.89261e-34	1.1511	yes	yes
Ppp3cc	193	12.7539	0.278173	Yes	9.28055e-33	0.367711	yes	no
Cd81	222	12.2479	0.307217	Yes	5.02835e-30	1.07376	yes	no
Cd79a	291	11.1771	0.331537	Yes	6.98e-29	1.28994	yes	yes
Syk	299	11.0746	0.358742	Yes	4.26e-24	0.845624	yes	yes
Ppp3ca	320	10.8129	0.384626	Yes	7.45417e-23	0.399738	yes	no
Map2k1	360	10.2693	0.408179	Yes	2.3084e-20	0.230447	yes	no
Cd79b	438	9.46655	0.427779	Yes	6.52e-17	0.900586	yes	no
Nfat5	491	8.9475	0.447373	Yes	7.96713e-15	0.33646	yes	no
Malt1	561	8.49438	0.464965	Yes	4.26685e-13	0.362643	yes	yes
Jun	738	7.33866	0.474173	Yes	4.43849e-09	0.525285	yes	yes
Ppp3r1	761	7.21658	0.491003	Yes	1.09307e-08	0.0905555	yes	no
Lyn	878	6.54523	0.501324	Yes	1.2e-06	0.429712	yes	yes
Fos	1006	5.98973	0.509697	Yes	4.19981e-05	0.549966	yes	yes
Btk	1019	5.93161	0.523843	Yes	5.98846e-05	0.563788	yes	no
Kras	1107	5.50148	0.533059	Yes	0.000747424	0.136382	yes	no
Plcg2	1130	5.4228	0.545424	Yes	0.00116327	0.301378	yes	yes
Bcl10	1144	5.37522	0.558134	Yes	0.00151573	0.0921794	yes	no
Ikbkb	1166	5.28393	0.570205	Yes	0.00250303	0.11326	yes	yes
Rela	1167	5.28056	0.583348	Yes	0.00254948	0.06182	yes	yes
Blnk	1422	4.36235	0.581134	Yes	0.252762	0.46224	yes	yes
Cr2	1507	4.11321	0.587049	Yes	0.765398	0.432981	no	no
Sos1	1612	3.81286	0.591187	Yes	1	0.0884484	yes	yes
Vav3	1748	3.35441	0.592589	Yes	1	0.12717	yes	yes
Vav1	1834	3.14001	0.59603	Yes	1	0.0416663	yes	yes
Pik3r2	1851	3.0884	0.602893	Yes	1	0.0694997	yes	yes
Nras	1964	2.85282	0.60423	Yes	1	0.0433924	yes	no
Nfatc3	1980	2.80434	0.610438	Yes	1	0.0657914	yes	no
Rac2	2097	2.58992	0.610915	Yes	1	0.0463419	yes	yes
Dapp1	2267	2.24301	0.6078	No
Vav2	2759	1.49504	0.586252	No
Nfatc1	2855	1.37759	0.584792	No
Inpp5d	2913	1.29988	0.585094	No
Ppp3cb	2985	1.21192	0.584457	No
Ptpn6	3061	1.13862	0.583431	No
Nfkb1	4328	0.514732	0.519558	No
Ikbkg	5576	0.284957	0.456092	No
Pik3ca	6583	0.0937529	0.404552	No
Pik3ap1	8258	-0.0244804	0.318462	No
Nfkbib	10315	-0.319115	0.213446	No
Nfkbia	11141	-0.483596	0.172192	No
Pik3cd	12095	-0.677078	0.124832	No
Mapk1	12681	-0.904981	0.0969778	No
Akt1	13396	-1.34503	0.0635802	No
Nfkbie	14309	-2.09003	0.021847	No
Raf1	14732	-2.53241	0.00643228	No
Akt3	14757	-2.55815	0.0115644	No
Map2k2	14994	-2.80508	0.00640074	No
Nfatc2	15168	-2.98448	0.00492583	No
Gsk3b	15636	-3.54514	-0.010284	No
Rac3	15648	-3.56015	-0.00198891	No
Chuk	15855	-3.80087	-0.00313013	No
Sos2	16007	-4.004	-0.000935229	No
Pik3r3	16083	-4.0848	0.00537207	No
Rac1	16334	-4.43414	0.00354264	No
Card11	16547	-4.74075	0.004432	No
Pik3cg	17818	-7.24687	-0.04289	No
Mapk3	18357	-8.73695	-0.0488313	No
Pik3r1	18379	-8.80516	-0.027996	No
Pik3r5	18567	-9.45685	-0.0140816	No
Hras	18861	-10.7835	-0.00232035	No
Pik3cb	19402	-14.0618	0.00488908	No

### Sheet: Table S5b_GO_BCR_SIGNALLING
PROBE	RANK IN GENE LIST	RANK METRIC SCORE	RUNNING ES	CORE ENRICHMENT	DE CD21low HOM Adj p value	DE CD21low HOM Log2 Fold Change	pSTAT3-bound in ChIPseq of anti-IgM stimulated human naïve B cells	pSTAT3-bound in ChIPseq of TMD8
Ighg2b	71	15.7946	0.0548805	Yes	1.99066e-51	1.65711	no	no
Cd38	78	15.6129	0.11243	Yes	3.32421e-50	0.99125	yes	no
Cd19	145	13.7953	0.160159	Yes	1.01052e-38	1.08309	yes	yes
Nckap1l	219	12.2767	0.2019	Yes	3.53935e-30	0.153193	no	no
Ighd	227	12.2167	0.246812	Yes	7.3533e-30	1.27058	no	no
Blk	260	11.6105	0.288193	Yes	9.84815e-27	0.925441	yes	yes
Cd79a	291	11.1771	0.32807	Yes	1.36202e-24	1.28994	yes	yes
Syk	299	11.0746	0.368751	Yes	4.25689e-24	0.845624	yes	yes
Lat2	328	10.6554	0.406798	Yes	4.04684e-22	0.513929	yes	yes
Cd79b	438	9.46655	0.436274	Yes	6.52366e-17	0.900586	yes	no
Igkc	541	8.6288	0.463006	Yes	1.33754e-13	1.15704	no	no
Plekha1	670	7.7575	0.485172	Yes	1.80531e-10	0.160313	yes	yes
Iglc1	750	7.25924	0.508011	Yes	7.99034e-09	1.03228	yes	yes
Ptprc	781	7.10434	0.532795	Yes	2.4714e-08	0.19256	yes	yes
Ighg1	782	7.09939	0.559104	Yes	2.56131e-08	0.33564	no	no
Lyn	878	6.54523	0.578475	Yes	1.19879e-06	0.429712	yes	yes
Mef2c	908	6.42326	0.600787	Yes	2.68529e-06	0.565711	yes	yes
Btk	1019	5.93161	0.617112	Yes	5.98846e-05	0.563788	yes	no
Ighm	1050	5.76992	0.636951	Yes	0.000157948	0.429769	no	no
Iglc2	1110	5.49672	0.654287	Yes	0.000767808	0.482711	yes	yes
Tec	1128	5.43494	0.673554	Yes	0.00108698	0.233197	yes	no
Plcg2	1130	5.4228	0.693598	Yes	0.00116327	0.301378	yes	yes
Ighv3-6	1310	4.78669	0.702133	Yes	0.0334085	0.307576	no	no
Rftn1	1666	3.58632	0.697169	Yes	1	0.0801644	no	no
Iglc4	1689	3.53308	0.709131	Yes	1	0.23773	no	no
Vav3	1748	3.35441	0.718579	Yes	1	0.12717	no	no
Bcl2	1826	3.16692	0.726356	Yes	1	0.224383	no	no
Iglc3	2276	2.22037	0.711497	No
Ighg3	2476	1.89469	0.708286	No
Igha	2529	1.83261	0.712403	No
Bax	2654	1.64187	0.712112	No
Ighg2c	2746	1.51673	0.713053	No
Ptpn6	3061	1.13862	0.701127	No
Ighv12-3	3357	0.898776	0.689289	No
Bcar1	6207	0.169376	0.543423	No
Klhl6	7167	0.020768	0.494189	No
Ighv3-8	8374	-0.0324514	0.432298	No
Ighv3-5	8477	-0.0381655	0.427195	No
Ighv3-1	8665	-0.0439366	0.417742	No
Ighv3-4	8674	-0.0444856	0.417496	No
Ighe	9082	-0.093204	0.396914	No
Pik3cd	12095	-0.677078	0.244548	No
Mapk1	12681	-0.904981	0.217822	No
Lck	14787	-2.58572	0.119166	No
Nfatc2	15168	-2.98448	0.110687	No
Trdc	15543	-3.42973	0.104166	No
Nfam1	16240	-4.31131	0.084355	No
Ctla4	16551	-4.74835	0.0860114	No
Zap70	17927	-7.54287	0.0432623	No
Abl1	18711	-10.0961	0.0404153	No
